# A non-acidic method using hydroxyapatite and phosphohistidine monoclonal antibodies allows enrichment of phosphopeptides containing non-conventional phosphorylations for mass spectrometry analysis

**DOI:** 10.1101/691352

**Authors:** K. Adam, S. Fuhs, J. Meisenhelder, A. Aslanian, J. Diedrich, J. Moresco, J. La Clair, J.R. Yates, T. Hunter

## Abstract

Four types of phosphate-protein linkage generate nine different phosphoresidues in living organisms. Histidine phosphorylation is a long-time established but largely unexplored post-translational modification, mainly because of the acid-lability of the phosphoramidate bonds. This lability means that standard phosphoproteomic methods used for conventional phosphate esters (phospho-Ser/Thr/Tyr) must be modified to analyze proteins containing the phosphoramidate-amino acids - phospho-His/Arg/Lys. We show that a non-acidic method allows enrichment of non-conventional phosphoresidue-containing peptides from tryptic digests of human cell lines, using hydroxyapatite binding and/or immobilized 1-pHis and 3-pHis monoclonal antibodies for enrichment. 425 unique non-conventional phosphorylation sites (i.e. pHis, pLys and pArg) were detected with a high probability of localization by LC-MS/MS analysis and identified using a customized MaxQuant configuration, contributing to a new era of study in post-translational modification and cell signaling in humans. This is the first fully non-acidic method for phosphopeptide enrichment which uses immunoaffinity purification and remains compatible with mass spectrometry analysis for a wider coverage of potential protein phosphorylation events.
