## Supplementary Table 1 for "A non-acidic method using hydroxyapatite and phosphohistidine monoclonal antibodies allows enrichment of phosphopeptides containing non-conventional phosphorylations for mass spectrometry analysis"

### Sheet: pLoc>0.75 (HKR only)
C: Amino acid	C: Charge	N: Localization prob	N: Score	N: Position	T: Protein	T: Sequence window	T: Protein names	T: Gene names
R	2	1	57.281	280	Q6P6C2-3	RRAVIILRKTRLDAPRLETKSLSSSVLPPSY	RNA demethylase ALKBH5	ALKBH5
H	2	1	52.299	197	Q96Q42-2	LITTAFPVTKPQKVEHLAGRVVLQVACGAFH	Alsin	ALS2
R	3	1	54.157	1756	Q9Y6D5	EIMQFDLIPELRAVLRKFFLRIGVVYKIWIP	Brefeldin A-inhibited guanine nucleotide-exchange protein 2	ARFGEF2
R	2	1	89.029	1158	Q4LE39-2	SAERITILQEKLQEIRKHYLSLKSEVASIDR	AT-rich interactive domain-containing protein 4B	ARID4B
K	2	1	89.029	1153	Q4LE39-2	LENMTSAERITILQEKLQEIRKHYLSLKSEV	AT-rich interactive domain-containing protein 4B	ARID4B
R	2	1	44.863	95	P04424-3	KLNSNDEDIHTANERRLKELIGATAGKLHTG	Argininosuccinate lyase	ASL
K	2	1	78.903	341	Q9HAW0-2	KRPASPALLLPPCMLKSPKRICPVPPVSTVT	Transcription factor IIIB 50 kDa subunit	BRF2
R	2	1	95.099	186	Q8N5U0	LQLGLTSTAREPQLLRLLRSLPVAFSCLKFS	Uncharacterized protein C11orf42	C11orf42
H	2	1	148.94	51	Q9NQ89	VQENASHLHGRLMLLHSLPCFIEKDLKEALT	Protein C12orf4	C12orf4
R	2	1	158.08	188	Q8NDD1-3	EVHRFGITGYGKGKERILEQERAIMLGAKPP	Uncharacterized protein C1orf131	C1orf131
R	2	1	121.5	1207	Q9BV73-2	LHQDLWKTQQTRDVLRDQVQKLEERLTDTEA	Centrosome-associated protein CEP250	CEP250
K	2	1	121.5	1212	Q9BV73-2	WKTQQTRDVLRDQVQKLEERLTDTEAEKSQV	Centrosome-associated protein CEP250	CEP250
K	3	1	87.157	419	Q96FN4-2	VPFREFRNAAKETLAKAVLAELPQQVVQYFK	Copine-2	CPNE2
K	2	1	88.282	535	Q2TBE0-3	EKANKFKETITQIPKKSGVENEDQQEVILVR	CWF19-like protein 2	CWF19L2
R	2	1	119.96	292	Q14126	LEGMVEENQVNVEVTRIKVFDADEIGSDNWL	Desmoglein-2	DSG2
R	2	1	93.598	199	O00559	RAAEQQRKKMEKEAQRLMKKEQNKIGVKLS_	Receptor-binding cancer antigen expressed on SiSo cells	EBAG9
K	2	1	93.598	195	O00559	DREKRAAEQQRKKMEKEAQRLMKKEQNKIGV	Receptor-binding cancer antigen expressed on SiSo cells	EBAG9
K	2	1	93.598	202	O00559	EQQRKKMEKEAQRLMKKEQNKIGVKLS____	Receptor-binding cancer antigen expressed on SiSo cells	EBAG9
H	3	1	53.554	213	P55199	GGSGVSQRPFRDRVLHLLALRPYRKAELLLR	RNA polymerase II elongation factor ELL	ELL
K	2	1	100.82	533	sp|Q96PP8|GBP5_HUMAN	RERLHQEQVRQMEIAKQNWLAEQQKMQEQQM	Guanylate-binding protein 5	GBP5
R	2	1	76.592	2	P30508	______________MRVMAPRTLILLLSGAL	HLA class I histocompatibility antigen, Cw-12 alpha chain;HLA class I histocompatibility antigen, Cw-16 alpha chain;HLA class I histocompatibility antigen, Cw-14 alpha chain;HLA class I histocompatibility antigen, Cw-6 alpha chain;HLA class I histocompatibility antigen, Cw-18 alpha chain;HLA class I histocompatibility antigen, Cw-15 alpha chain;HLA class I histocompatibility antigen, Cw-8 alpha c…	HLA-C
K	2	1	105.52	622	Q96L93-5	EKLESKRKLIEEMEEKQKSDKAELERMQQEV	Kinesin-like protein KIF16B	KIF16B
K	2	1	89.9	1618	sp|P25391|LAMA1_HUMAN	ESLLKENMQKDLGKIKLEGVAEETDNLQKKL	Laminin subunit alpha-1	LAMA1
R	2	1	93.178	624	Q9NRM7	HVENVIKTYQQKVNRRLQLEQEMAKAGLCEA	Serine/threonine-protein kinase LATS2	LATS2
R	3	1	55.531	299	P06239-2	AFLAEANLMKQLQHQRLVRLYAVVTQEPIYI	Tyrosine-protein kinase Lck	LCK
H	3	1	55.531	297	P06239-2	PDAFLAEANLMKQLQHQRLVRLYAVVTQEPI	Tyrosine-protein kinase Lck	LCK
R	2	1	64.207	22	O14733	EQKLSRLEAKLKQENREARRRIDLNLDISPQ	Dual specificity mitogen-activated protein kinase kinase 7	MAP2K7
K	2	1	64.207	18	O14733	ASSLEQKLSRLEAKLKQENREARRRIDLNLD	Dual specificity mitogen-activated protein kinase kinase 7	MAP2K7
R	2	1	52.255	287	P21941	SATDLVFLIDGSKSVRPENFELVKKFISQIV	Cartilage matrix protein	MATN1
H	2	1	75.38	572	Q86W25	PPHSTKPQEMKMLLQHVLLDKEAYWTPVVLF	NACHT, LRR and PYD domains-containing protein 13	NLRP13
K	1	1	69.815	114	sp|O15504-2|NUPL2_HUMAN	ENPFASLSPDEQKDEKKLLEGIVKDMEVWES	Nucleoporin-like protein 2	NUPL2
K	1	1	69.815	115	sp|O15504-2|NUPL2_HUMAN	NPFASLSPDEQKDEKKLLEGIVKDMEVWESS	Nucleoporin-like protein 2	NUPL2
R	2	1	120.45	304	Q8NGK9	PLIYSLRNKDVKDAIRKIINTKYFHIKHRHW	Olfactory receptor 5D16	OR5D16
K	2	1	120.45	305	Q8NGK9	LIYSLRNKDVKDAIRKIINTKYFHIKHRHWY	Olfactory receptor 5D16	OR5D16
K	2	1	120.45	300	Q8NGK9	PLLNPLIYSLRNKDVKDAIRKIINTKYFHIK	Olfactory receptor 5D16	OR5D16
H	2	1	55.213	978	Q7RTY7	KDSKITRLSQSSNREHLVPCEDVLLTKPEGI	Ovochymase-1	OVCH1
K	2	1	83.287	51	Q9NP80-3	LRKVSDSGWLKQKNIKQAIKSLKKYSDKSAE	Calcium-independent phospholipase A2-gamma	PNPLA8
K	2	1	111.88	201	Q12837-2	HREKLTKPELFNGAEKKRKRTSIAAPEKRSL	POU domain, class 4, transcription factor 2	POU4F2
R	2	1	79.116	391	sp|P48454-2|PP2BC_HUMAN	DDEAEGSTTVRKEIIRNKIRAIGKMARVFSI	Serine/threonine-protein phosphatase 2B catalytic subunit gamma isoform	PP2BC
K	2	1	79.116	393	sp|P48454-2|PP2BC_HUMAN	EAEGSTTVRKEIIRNKIRAIGKMARVFSILR	Serine/threonine-protein phosphatase 2B catalytic subunit gamma isoform	PP2BC
K	2	1	125.54	4	Q09028-3	____________MADKEAAFDDAVEERVINE	Histone-binding protein RBBP4	RBBP4
R	2	1	120.65	251	Q6XE24-2	YTQNGRPWPREGEVLRGRTVPRQNREAGMAL	RNA-binding motif, single-stranded-interacting protein 3	RBMS3
K	2	1	99.788	30	Q07020	RKEPKSQDIYLRLLVKLYRFLARRTNSTFNQ	60S ribosomal protein L18	RPL18
K	3	1	72.231	1385	sp|Q5K651|SAMD9_HUMAN	TFLLEQCTVKIQSKEKLNFILANIILSCIQP	Sterile alpha motif domain-containing protein 9	SAMD9
K	2	1	84.821	59	Q8IWT1-3	ILILLIKKLIIFILKKTREKKKECLVSSSGN	Sodium channel subunit beta-4	SCN4B
K	2	1	84.821	58	Q8IWT1-3	LILILLIKKLIIFILKKTREKKKECLVSSSG	Sodium channel subunit beta-4	SCN4B
K	2	1	75.416	77	Q9BXG8	EQQTAQKFNNLLKEIKDILKNMAGFEEKITE	Spermatogenic leucine zipper protein 1	SPZ1
K	2	1	75.416	74	Q9BXG8	QVTEQQTAQKFNNLLKEIKDILKNMAGFEEK	Spermatogenic leucine zipper protein 1	SPZ1
K	2	1	78.939	110	O60225	EHPQMTFGRLQGIFPKITPEKPAEEGNDSKG	Protein SSX5	SSX5
K	2	1	98.156	1058	Q63HR2-2	WYKPHLSRDQAIALLKDKDPGAFLIRDSHSF	Tensin-2	TNS2
R	3	1	41.427	1362	P49815-7	TISDSAPSRRGKRVERDALKSRATASNAEKV	Tuberin	TSC2
R	2	1	65.305	9	Q9NNW7	_______MAAMAVALRGLGGRFRWRTQAVAG	Thioredoxin reductase 2, mitochondrial	TXNRD2
K	2	1	84.169	56	Q96K76-3	LSEISGIPLDDIEFAKGRGTFPCDISVLDIH	Ubiquitin carboxyl-terminal hydrolase 47	USP47
K	2	1	109.44	36	Q96QK1	QAVKVQSFQMKRCLDKNKLMDALKHASNMLG	Vacuolar protein sorting-associated protein 35	VPS35
K	2	1	109.44	38	Q96QK1	VKVQSFQMKRCLDKNKLMDALKHASNMLGEL	Vacuolar protein sorting-associated protein 35	VPS35
H	2	1	45.718	714	Q9HCS7	TTGAFWQTWKDFEVRHGNEDTIKEMLRIRRS	Pre-mRNA-splicing factor SYF1	XAB2
R	2	1	40.362	52	Q6ZWC4	ATLGKGTEQRGVGALRRGLLSFTCFCLSNWT	Putative uncharacterized protein LOC100128429	YS043
R	2	1	79.116	457	Q9UGR2-2	REGLEHKCKRDILLGRLRSSEDQTWKRIRPR	Zinc finger CCCH domain-containing protein 7B	ZC3H7B
R	2	1	89.698	38	Q8TBZ8	PSQKKLYRDVMRETFRNLACVGKKWEDQSIE	Zinc finger protein 564	ZNF564
K	2	0.999999	74.853	712	Q9BXX3	KDVCLPKAAHQKEIDKINGKLEGSPVKDGLL	Ankyrin repeat domain-containing protein 30A	ANKRD30A
R	3	0.999999	65.092	348	P58335-2	THQPPQTKWYTPIKGRLDALWALLRRQYDRV	Anthrax toxin receptor 2	ANTXR2
R	2	0.999999	89.029	154	Q66PJ3-7	GEEEDGPVLTDEQKSRIQAMKPMTKEEWDAR	ADP-ribosylation factor-like protein 6-interacting protein 4	ARL6IP4
K	2	0.999999	89.877	183	P12107-2	AISVEKKTVTMIVDCKKKTTKPLDRSERAIV	Collagen alpha-1(XI) chain	COL11A1
K	2	0.999999	92.866	855	P32926	DLDDSFLDSLGPKFKKLAEISLGVDGEGKEV	Desmoglein-3	DSG3
K	2	0.999999	107.97	858	Q6ZVL6-2	QRRVQISESLKFSIAKGLTQALRKAFHQNDV	UPF0606 protein KIAA1549L	KIAA1549L
R	2	0.999999	97.965	1468	O75592-2	TSKLAECIGKTRTLLRKILSEGVDHCMVKLD	E3 ubiquitin-protein ligase MYCBP2	MYCBP2
H	2	0.999999	83.883	694	Q02880-2	EWLTNFMEDRRQRRLHGLPEQFLYGTATKHL	DNA topoisomerase 2-beta	TOP2B
K	2	0.999999	109.44	1749	Q9P2D8-2	MKRGSLGVLTMSQLMKRQLEHQSSAPHNISN	Protein unc-79 homolog	UNC79
K	2	0.999999	88.029	143	P01282-2	VFTDNYTRLRKQMAVKKYLNSILNGKRSSEG	VIP peptides;Intestinal peptide PHV-42;Intestinal peptide PHM-27;Vasoactive intestinal peptide	VIP
K	2	0.999998	89.679	92	O60925	HSQLLEKQKIAEEKIKELEQKKSYLERSVKE	Prefoldin subunit 1	PFDN1
H	2	0.999998	87.641	98	Q4W5P6	EGGSPQRKRGMPVQIHFLLKSFLSSPITFAF	Protein TMEM155	TMEM155
K	2	0.999997	87.667	158	P78363	PERIAGRGIRIRDILKDEETLTLFLIKNIGL	Retinal-specific ATP-binding cassette transporter	ABCA4
K	3	0.999997	65.092	346	P58335-2	KPTHQPPQTKWYTPIKGRLDALWALLRRQYD	Anthrax toxin receptor 2	ANTXR2
R	2	0.999997	74.415	10	Q8N6W0-2	______MARLTESEARRQQQQLLQPRPSPVG	CUGBP Elav-like family member 5	CELF5
K	2	0.999997	80.245	218	O15344-2	RHRDHQVAALSERYDKLKQNLESNLTNLIKR	E3 ubiquitin-protein ligase Midline-1	MID1
K	2	0.999997	90.15	1177	P12882	SAQIEMNKKREAEFQKMRRDLEEATLQHEAT	Myosin-1;Myosin-7;Myosin-13;Myosin-4;Myosin-6;Myosin-2	MYH1;MYH7;MYH13;MYH4;MYH6;MYH2
R	2	0.999997	85.731	10	G3V0H7	______MKISTTQIERRFEISSSLVGLIDGS	Putative solute carrier organic anion transporter family member 1B7	SLCO1B7
R	3	0.999996	70.028	123	Q8NBI6	AEHNAALQAKARVALRSLLRLAKFEAHEVLN	Xyloside xylosyltransferase 1	XXYLT1
R	3	0.999995	63.662	465	Q6IEE7	HIELSDARLSQVKGWRVPILPDRRSVRESED	Transmembrane protein 132E	TMEM132E
K	2	0.999992	69.672	80	sp|P62258|1433E_HUMAN	SIEQKEENKGGEDKLKMIREYRQMVETELKL	14-3-3 protein epsilon	1433E
K	2	0.999992	57.159	279	Q8IZ81	IMYFNLYREKFHEKIKGLLLDCNVALTLKV_	ELMO domain-containing protein 2	ELMOD2
R	2	0.999991	78.516	551	P81408-2	DLSSSSSLRRLLSGRRLERGTRPHSLSLNGG	Protein FAM189B	FAM189B
R	2	0.999991	78.516	550	P81408-2	GDLSSSSSLRRLLSGRRLERGTRPHSLSLNG	Protein FAM189B	FAM189B
H	2	0.999991	101.39	959	O43314-2	AVILFKPMVSEPIHIHRKSPLPRSRKTATND	Inositol hexakisphosphate and diphosphoinositol-pentakisphosphate kinase 2	PPIP5K2
R	2	0.99999	77.746	21	Q8IY22-3	QKKIYKYKKVLSNPSRWEVVLKEIRTLVDMA	C-Maf-inducing protein	CMIP
R	2	0.999987	63.091	360	Q9Y267	KKTIPSNLLDELQLPRKKVTRASVLDFCKNR	Solute carrier family 22 member 14	SLC22A14
K	2	0.999987	63.091	361	Q9Y267	KTIPSNLLDELQLPRKKVTRASVLDFCKNRQ	Solute carrier family 22 member 14	SLC22A14
K	2	0.999985	66.595	676	P28340	ENLLSARKRAKAELAKETDPLRRQVLDGRQL	DNA polymerase delta catalytic subunit	POLD1
K	3	0.999983	82.55	1451	Q9Y6X0	AKRLQRQSKTGNNFVKKRRGRPRKQPTQFDE	SET-binding protein	SETBP1
K	2	0.999982	66.056	6	Q9P2R6-2	__________MFKPVKEEDDGLSGKHSMRTR	Arginine-glutamic acid dipeptide repeats protein	RERE
K	3	0.999978	73.951	409	P50995-2	KCLKNTPAFFAERLNKAMRGAGTKDRTLIRI	Annexin A11	ANXA11
K	2	0.999977	64.121	312	O60551	RYWHRSLNPRKLVEVKFSHLSRNMTLQRTMK	Glycylpeptide N-tetradecanoyltransferase 2	NMT2
H	3	0.999976	61.641	1062	O75762	QKYRLKDLTFLLEKQHELIKLIIQKMEIISE	Transient receptor potential cation channel subfamily A member 1	TRPA1
K	3	0.999976	61.641	1060	O75762	LKQKYRLKDLTFLLEKQHELIKLIIQKMEII	Transient receptor potential cation channel subfamily A member 1	TRPA1
K	2	0.999974	76.927	422	P49589-2	MSKSLKNFITIKDALKKHSARQLRLAFLMHS	Cysteine--tRNA ligase, cytoplasmic	CARS
H	2	0.999974	78.655	503	Q8IVE3-2	GLFLPHHPFLWLLRLHLKRNADSRTEFGKYA	Pleckstrin homology domain-containing family H member 2	PLEKHH2
H	3	0.999972	56.055	26	Q587J8	VQLMQPKAMPVEVLGHLPKRFSWFHSEFLKN	KHDC3-like protein	KHDC3L
R	3	0.999969	84.94	500	Q8IW52	LKSLPVYIFSGAPLARLNLRNNKFMYLPVSG	SLIT and NTRK-like protein 4	SLITRK4
R	2	0.999962	72.29	104	Q15345-3	EETALKKGLSTQAIWRRLWDELMKTRPSSLE	Leucine-rich repeat-containing protein 41	LRRC41
R	2	0.99996	72.29	105	Q15345-3	ETALKKGLSTQAIWRRLWDELMKTRPSSLES	Leucine-rich repeat-containing protein 41	LRRC41
R	2	0.999958	94.461	666	P49454	LKTQQIKSHEYNERVRTLEMDRENLSVEIRN	Centromere protein F	CENPF
R	2	0.999958	82.515	1073	sp|Q9Y520-2|PRC2C_HUMAN	PHSSFKPDNHVRIDNRLLEKPYVRDDDKAKP	Protein PRRC2C	PRC2C
R	3	0.999952	107.97	865	Q6ZVL6-2	ESLKFSIAKGLTQALRKAFHQNDVSAHVDIL	UPF0606 protein KIAA1549L	KIAA1549L
R	3	0.999951	77.051	546	Q9Y6X9-2	LPLEVTTRPSTEEPVRRPQRPRSPPLPAVIR	MORC family CW-type zinc finger protein 2	MORC2
K	2	0.999943	94.409	427	sp|Q02224-3|CENPE_HUMAN	ELKAKRKRRVTWCLGKINKMKNSNYADQFNI	Centromere-associated protein E	CENPE
K	2	0.999943	98.182	120	P78383	LQFVNYPTQVLGKSCKPIPVMLLGVTLLKKK	Solute carrier family 35 member B1	SLC35B1
R	2	0.999941	66.267	1507	P01024	FYHPEKEDGKLNKLCRDELCRCAEENCFIQK	Complement C3;Complement C3 beta chain;C3-beta-c;Complement C3 alpha chain;C3a anaphylatoxin;Acylation stimulating protein;Complement C3b alpha' chain;Complement C3c alpha' chain fragment 1;Complement C3dg fragment;Complement C3g fragment;Complement C3d fragment;Complement C3f fragment;Complement C3c alpha' chain fragment 2	C3
R	2	0.99994	72.34	32	O43291	LGSLLLSGVLAADRERSIHDFCLVSKVVGRC	Kunitz-type protease inhibitor 2	SPINT2
H	2	0.999919	88.681	222	Q9NV66-2	VMSRGEGDCDVVKSKHGSIEADFRAWKTKFI	S-adenosyl-L-methionine-dependent tRNA 4-demethylwyosine synthase	TYW1
K	3	0.999916	56.055	17	Q587J8	DAPRRFPTLVQLMQPKAMPVEVLGHLPKRFS	KHDC3-like protein	KHDC3L
K	2	0.999901	69.422	31	Q96JY6-2	RITGGRDFHTPIMVTKVAERGKAKDADLRPG	PDZ and LIM domain protein 2	PDLIM2
K	2	0.999899	100.74	8	Q01101	________MPRGFLVKRSKKSTPVSYRVRGG	Insulinoma-associated protein 1;Insulinoma-associated protein 2	INSM1;INSM2
R	3	0.999892	51.875	14	P40926	__MLSALARPASAALRRSFSTSAQNNAKVAV	Malate dehydrogenase, mitochondrial	MDH2
H	2	0.999885	102.73	224	P58215-2	WPYGHRRLLRFSSQIHNLGRADFRPKAGRHS	Lysyl oxidase homolog 3	LOXL3
H	2	0.999885	93.178	1487	Q8NB66	TNFGREKFIKLLDQLHNSLRIDLSKYRENFP	Protein unc-13 homolog C;Protein unc-13 homolog B;Protein unc-13 homolog A	UNC13C;UNC13B;UNC13A
K	2	0.999879	68.915	426	Q6ZMQ8-2	QARRPDVVPAFRSLQKQWPQREESLPRLCLL	Serine/threonine-protein kinase LMTK1	AATK
H	2	0.999872	128.01	131	Q9HAU5	EAAAQMKEKEESIQLHQEAWERHHLRKELRS	Regulator of nonsense transcripts 2	UPF2
R	2	0.999847	53.751	2	Q8TDI0	______________MRGPVGTEEELPRLFAE	Chromodomain-helicase-DNA-binding protein 5	CHD5
R	3	0.999846	74.296	552	Q9UBV2	RSCHTAVELFKNVCERGRWSERLMTAYNSYK	Protein sel-1 homolog 1	SEL1L
K	2	0.999838	74.962	615	A2A2Z9	ERNKELMNEYNYLKEKLLQYEKEKAEREVIV	Ankyrin repeat domain-containing protein 18B	ANKRD18B
R	2	0.999837	72.643	224	O76031	LRQQAEVEKQTSLTPRELEIRRREDEYRFTK	ATP-dependent Clp protease ATP-binding subunit clpX-like, mitochondrial	CLPX
R	2	0.999826	58.981	19	Q8IZ52-2	TLDLQLEALTPQGGRRPLTRRVQLLRPLSRV	Chondroitin sulfate synthase 2	CHPF
R	2	0.99982	66.351	1627	P46531	GQQMIFPYYGREEELRKHPIKRAAEGWAAPD	Neurogenic locus notch homolog protein 1;Notch 1 extracellular truncation;Notch 1 intracellular domain	NOTCH1
R	2	0.999807	72.643	229	O76031	EVEKQTSLTPRELEIRRREDEYRFTKLLQIA	ATP-dependent Clp protease ATP-binding subunit clpX-like, mitochondrial	CLPX
K	2	0.999798	66.285	84	Q562F6-3	KENSRRITTEKMLLQKEVEKLNFENTFLRLK	Shugoshin-like 2	SGOL2
K	2	0.99979	106.42	139	Q96S65	SLAEFAQEQARARHEKLRQRLKEEKLEMLQW	Cysteine/serine-rich nuclear protein 1	CSRNP1
K	3	0.999787	63.46	1301	Q9P2D1	IQAAGKLVLIDKLLPKLKAGGHRVLIFSQMV	Chromodomain-helicase-DNA-binding protein 7	CHD7
R	2	0.999766	102.07	986	O75369-2	AGGQGKLDVTILSPSRKVVPCLVTPVTGREN	Filamin-B	FLNB
K	3	0.999752	90.05	2139	O15078	GKTIPELEKTIGLMKKVVEKVQRENEQLKKA	Centrosomal protein of 290 kDa	CEP290
K	2	0.999751	64.841	122	sp|Q01085|TIAR_HUMAN	EITTEDIKSAFAPFGKISDARVVKDMATGKS	Nucleolysin TIAR	TIAR
K	2	0.999721	66.267	1504	P01024	CTRFYHPEKEDGKLNKLCRDELCRCAEENCF	Complement C3;Complement C3 beta chain;C3-beta-c;Complement C3 alpha chain;C3a anaphylatoxin;Acylation stimulating protein;Complement C3b alpha' chain;Complement C3c alpha' chain fragment 1;Complement C3dg fragment;Complement C3g fragment;Complement C3d fragment;Complement C3f fragment;Complement C3c alpha' chain fragment 2	C3
H	2	0.999717	45.598	183	Q14191	KLKCTETWSLNSLVKHLLGKQLLKDKSIRCS	Werner syndrome ATP-dependent helicase	WRN
K	2	0.999664	45.864	587	Q8IWI9-2	IPLKLKPDYWSDKLQKEAEAFAYYRRTHTAN	MAX gene-associated protein	MGA
H	2	0.999662	66.595	3488	Q96DT5	LPSDRMSTENAAILTHCERWPLVIDPQQQGI	Dynein heavy chain 11, axonemal	DNAH11
H	2	0.999622	49.442	527	Q14966-2	MHYMYRPRSRSPRICHRFISRYRSRSRSRSP	Zinc finger protein 638	ZNF638
K	3	0.999614	58.672	765	P78347-2	LEKILRNKAKIKFIIKKPEMFETAIKESTSS	General transcription factor II-I	GTF2I
R	2	0.999588	92.295	123	Q8N1L4-2	PKSAVSHKILESWVGRGLVTLDGSKWKKHRQ	Putative inactive cytochrome P450 family member 4Z2;Cytochrome P450 4Z1	CYP4Z2P;CYP4Z1
H	2	0.999573	80.706	107	O00291-3	CWKFCHVFHKLLRDGHPNVLKDSLRYRNELS	Huntingtin-interacting protein 1	HIP1
R	2	0.99956	99.343	765	Q9ULV0	AGQVAYLEKLRADKFRTATIMIQKTVRGWLQ	Unconventional myosin-Vb	MYO5B
K	2	0.999545	65.895	929	Q86TI0-2	KHQFPSKQQPKDVPYKELLKQLTSQQHAILI	TBC1 domain family member 1	TBC1D1
H	2	0.999459	228.93	11	P18669	_____MAAYKLVLIRHGESAWNLENRFSGWY	Phosphoglycerate mutase 1	PGAM1
R	1	0.999457	52.482	14	Q6R327-4	__MAAIGRGRSLKNLRVRGRNDSGEENVPLD	Rapamycin-insensitive companion of mTOR	RICTOR
H	3	0.999447	66.498	494	Q08426-2	TGKGWYQYDKPLGRIHKPDPWLSKFLSRYRK	Peroxisomal bifunctional enzyme;Enoyl-CoA hydratase/3,2-trans-enoyl-CoA isomerase;3-hydroxyacyl-CoA dehydrogenase	EHHADH
K	3	0.999432	49.35	212	Q92766-4	GTLSRHRKAHGRQEPKDEKGDGASTAEEGPQ	Ras-responsive element-binding protein 1	RREB1
H	2	0.999348	84.568	31	Q15415-2	NRETNEKMLKAVFGKHGPISEVLLIKDRTSK	RNA-binding motif protein, Y chromosome, family 1 member F/J;RNA-binding motif protein, Y chromosome, family 1 member A1;RNA-binding motif protein, Y chromosome, family 1 member D;RNA-binding motif protein, Y chromosome, family 1 member C;RNA-binding motif protein, Y chromosome, family 1 member E;RNA-binding motif protein, Y chromosome, family 1 member B	RBMY1F;RBMY1A1;RBMY1D;RBMY1C;RBMY1E;RBMY1B
K	2	0.99919	66.351	1628	P46531	QQMIFPYYGREEELRKHPIKRAAEGWAAPDA	Neurogenic locus notch homolog protein 1;Notch 1 extracellular truncation;Notch 1 intracellular domain	NOTCH1
R	2	0.99918	106.67	100	P22087	NVMVEPHRHEGVFICRGKEDALVTKNLVPGE	rRNA 2'-O-methyltransferase fibrillarin	FBL
H	1	0.999154	69.093	27	sp|Q8N1B3-2|CCNQ_HUMAN	AARGPEGQPAPEARVHFRVARFIMEAGVKLG	Cyclin-Q	CCNQ
R	2	0.999152	44.005	258	Q0VDD8	LKSEKTEEPKDDDVIRNIIRLREKLGWQTIL	Dynein heavy chain 14, axonemal	DNAH14
H	2	0.999128	104.21	766	Q86UL8-2	AIYESRRPDYKELDVHLRRMESGFGFRILGG	Membrane-associated guanylate kinase, WW and PDZ domain-containing protein 2	MAGI2
K	1	0.998802	47.869	184	Q96JQ2	FPPTPTAERSVAISVKDQRKAIKALLAWVQR	Calmin	CLMN
R	2	0.99875	56.205	181	Q13838	PHIVVGTPGRILALARNKSLNLKHIKHFILD	Spliceosome RNA helicase DDX39B	DDX39B
R	3	0.998734	55.401	189	Q9H156-2	PSNVFRFVLLTHLDLRGNRLKVMPFAGVLEH	SLIT and NTRK-like protein 2	SLITRK2
K	3	0.998582	58.712	274	A6NHR9-2	SQDVHELVLSKEDFEKKEKNKEAIYSGYIRN	Structural maintenance of chromosomes flexible hinge domain-containing protein 1	SMCHD1
K	3	0.998578	58.672	766	P78347-2	EKILRNKAKIKFIIKKPEMFETAIKESTSSK	General transcription factor II-I	GTF2I
R	3	0.998519	47.548	200	Q14527-2	VILTNFHDGRPLPIERVKKNLLKKEYNVNDD	Helicase-like transcription factor	HLTF
K	2	0.998487	96.067	500	Q4ZHG4-2	SREDSPMSPSDTQDQKRTLRPPSRHGHSVVA	Fibronectin type III domain-containing protein 1	FNDC1
R	2	0.998487	96.067	501	Q4ZHG4-2	REDSPMSPSDTQDQKRTLRPPSRHGHSVVAP	Fibronectin type III domain-containing protein 1	FNDC1
R	3	0.998445	74.789	267	P14416	LCTVIMKSNGSFPVNRRRVEAARRAQELEME	D(2) dopamine receptor	DRD2
K	2	0.998367	98	166	sp|Q6UQ28|PLET1_HUMAN	STLALAAKIPQSSAFKPFFMITPKSIRLEGL	Placenta-expressed transcript 1 protein	PLET1
K	2	0.998362	93.195	143	Q9NRD0-2	EIAKFIFCTRTLNWKKLRIYLDERRDVLDDL	F-box only protein 8	FBXO8
K	3	0.998256	77.969	17	Q13107-2	AEGGGCRERPDAETQKSELGPLMRTTLQRGA	Ubiquitin carboxyl-terminal hydrolase 4	USP4
K	3	0.998222	50.425	1480	P11532-3	RLHLSLQELLVWLQLKDDELSRQAPIGGDFP	Dystrophin	DMD
R	2	0.998121	56.087	4	Q86YH6-2	____________MNFRQLLLHLPRYLGASGS	Decaprenyl-diphosphate synthase subunit 2	PDSS2
H	2	0.998034	58.815	2210	Q8WXX0	PETTETTEVIKRLWVHEVLRVYYDRLLDNTD	Dynein heavy chain 7, axonemal	DNAH7
H	2	0.998014	106.67	93	P22087	RGNQSGKNVMVEPHRHEGVFICRGKEDALVT	rRNA 2'-O-methyltransferase fibrillarin	FBL
K	2	0.997997	107.21	1984	O15078	MTVDQVLGIRALESEKELEELKKRNLDLEND	Centrosomal protein of 290 kDa	CEP290
K	2	0.997977	52.555	1342	Q8IZT6	RRVLAQRKLLMLKKEKLEKVQNKAASLIQGY	Abnormal spindle-like microcephaly-associated protein	ASPM
H	3	0.997965	44.601	282	Q9C0E2	ETLLDSRVMELFFTVHRKIREDSDMAQDSLQ	Exportin-4	XPO4
R	2	0.997933	76.548	650	P10242-6	SASQSARITGVSHRARPEYSYKLRFNGTSIR	Transcriptional activator Myb	MYB
R	2	0.997909	64.842	8	Q8NCU4	________MLLAPQGRSFSKKRMGLNRWKRF	Coiled-coil domain-containing protein KIAA1407	KIAA1407
K	2	0.997904	65.5	383	P62333	MKAVRKVADSKKLESKLDYKPV_________	26S protease regulatory subunit 10B	PSMC6
K	3	0.99789	60.561	327	Q14184	PDVDKKSKHKTAVKKKTLNPEFNEEFCYEIK	Double C2-like domain-containing protein beta	DOC2B
K	2	0.99773	101.39	949	O43314-2	HTSKRDEVDRAVILFKPMVSEPIHIHRKSPL	Inositol hexakisphosphate and diphosphoinositol-pentakisphosphate kinase 2	PPIP5K2
R	3	0.997688	80.318	5	Q96K21-4	___________MIAERLARLRQENKPKLVPS	Abscission/NoCut checkpoint regulator	ANCHR
H	4	0.997668	58.796	469	A9QM74	IEELGGIDRIEALQLHENRQIGQSALNIIEK	Importin subunit alpha-8	KPNA7
K	2	0.99755	94.616	62	Q59H18-3	EKQELAYNQQLSEKLKRKELPLGVQYHVFVD	Fucose-1-phosphate guanylyltransferase	FPGT
R	2	0.997477	64.42	438	Q13478	GAVVDEIHSLIEKSRRLIIVLSKSYMSNEVR	Interleukin-18 receptor 1	IL18R1
R	2	0.997473	103.91	443	sp|Q9BQG0|MBB1A_HUMAN	NNQKKAQDSSLHMPERAVFRLRKWIIFRLVS	Myb-binding protein 1A	MBB1A
K	2	0.997423	66.595	543	Q86TB3	KRGSRKSARVRQPGMKGNPKKPNANLRESTT	Alpha-protein kinase 2	ALPK2
H	4	0.997393	69.331	230	Q9UHV5-2	HRVEPEDVANHLTAFHWELFRCVHELEFVDY	Rap guanine nucleotide exchange factor-like 1	RAPGEFL1
R	3	0.997338	53.377	1333	P07814	EDKEALIAKCNDYRRRLLSVNIRVRADLRDN	Bifunctional glutamate/proline--tRNA ligase;Glutamate--tRNA ligase;Proline--tRNA ligase	EPRS
K	2	0.997319	95.531	4	sp|Q9UQE7|SMC3_HUMAN	____________MYIKQVIIQGFRSYRDQTI	Structural maintenance of chromosomes protein 3	SMC3
H	2	0.997177	82.515	1067	sp|Q9Y520-2|PRC2C_HUMAN	NKKPVKPHSSFKPDNHVRIDNRLLEKPYVRD	Protein PRRC2C	PRC2C
R	2	0.996883	50.207	951	Q96PE2	RDEGSQDQTGSLSRARPSSRHVRHASVPATF	Rho guanine nucleotide exchange factor 17	ARHGEF17
H	3	0.996844	86.641	337	Q8NBS3-4	KEALVHQRQLLTMVSHGPVAPRTKERSTVSL	Sodium bicarbonate transporter-like protein 11	SLC4A11
R	2	0.99684	103.43	199	P30291	LFDTPHTPKSLLSKARGIDSSSVKLRGSSLF	Wee1-like protein kinase	WEE1
K	2	0.996548	65.695	763	P52789	MYLGEIVRNILIDFTKRGLLFRGRISERLKT	Hexokinase-2	HK2
R	2	0.995908	78.903	327	Q9HAW0-2	EGEVGNNSLGLPQGKRPASPALLLPPCMLKS	Transcription factor IIIB 50 kDa subunit	BRF2
R	2	0.995753	89.679	590	Q14151	DKSKGEPVISVKTTSRSKERSSKSQDRKSES	Scaffold attachment factor B2	SAFB2
K	2	0.995567	81.525	939	Q8WYK1	KGFLGCIRSLHLNGQKMDLEERAKVTSGVRP	Contactin-associated protein-like 5	CNTNAP5
R	2	0.995295	111.06	160	A8MX19	VASGPMPVHTSSKRPRLDPILADRSATAMSG	Putative protein FAM90A12P	FAM90A12P
R	3	0.994747	50.787	416	O60229-3	HLEQKEAFLKACTLARRNAEVFLKYIHRNNV	Kalirin	KALRN
K	2	0.994673	63.462	172	Q4FZB7-4	LTSGEWARHYFLNKNKMQEKLFKEHVFIYLR	Histone-lysine N-methyltransferase SUV420H1	SUV420H1
R	3	0.994368	50.787	417	O60229-3	LEQKEAFLKACTLARRNAEVFLKYIHRNNVS	Kalirin	KALRN
R	2	0.994064	112.3	405	P19532	KASVDYIRKLQKEQQRSKDLESRQRSLEQAN	Transcription factor E3	TFE3
R	2	0.993934	76.548	648	P10242-6	PASASQSARITGVSHRARPEYSYKLRFNGTS	Transcriptional activator Myb	MYB
R	2	0.993412	55.721	231	Q96EV2-2	GRLRFKTERKEGTIIRLSDVTRERRNIPETL	RNA-binding protein 33	RBM33
K	2	0.992824	54.343	336	Q9NW08-2	KFNSEMKKIADQVIPKQRAAQFDVVKHMRQD	DNA-directed RNA polymerase III subunit RPC2	POLR3B
H	2	0.992478	79.489	273	Q9HCE6-5	LEKTRMAVMRKVSFLHRKDVLGDSEEEDMGL	Rho guanine nucleotide exchange factor 10-like protein	ARHGEF10L
K	2	0.99222	108.56	3	Q4LDG9	_____________MAKATTIKEALARWEEKT	Dynein light chain 1, axonemal	DNAL1
H	2	0.992146	61.265	396	Q9H714-6	AKELDRVKEIQEQLFHIKKLLKTCRFANSAL	Uncharacterized protein KIAA0226-like	KIAA0226L
R	2	0.992118	59.225	886	Q9ULJ8	AVPETERLDSKALKTRAQLSVKNRRQRPSRT	Neurabin-1	PPP1R9A
K	2	0.99196	66.246	296	P58335-2	RGVGGIKRMEVRWGDKGSTEEGARLEKAKNA	Anthrax toxin receptor 2	ANTXR2
R	2	0.991924	97.965	1464	O75592-2	VVEETSKLAECIGKTRTLLRKILSEGVDHCM	E3 ubiquitin-protein ligase MYCBP2	MYCBP2
R	2	0.99186	78.488	409	sp|Q8N554-2|ZN276_HUMAN	HPGCNKVFMIDRYLQRHVKLIHTEVRNYICD	Zinc finger protein 276	ZN276
K	3	0.991287	51.819	202	Q9HCE3	TGLSTSGNVEKNKAVKRETEASSINLSVYEP	Zinc finger protein 532	ZNF532
K	2	0.991266	70.17	230	Q13410	NVSCYIQNLLLGQEKKVEISIPASSLPRLTP	Butyrophilin subfamily 1 member A1	BTN1A1
R	3	0.9907	58.98	123	Q96A46	AARYRNVLEALWRIIRTEGLWRPMRGLNVTA	Mitoferrin-2	SLC25A28
R	2	0.990478	51.276	468	Q9NRH2	EEDKKPMSLSTQVVLRRKPSVTNRLTSRKSA	SNF-related serine/threonine-protein kinase	SNRK
K	2	0.989448	69.258	867	Q5VVP1	EVDMFLRKPPMASLRKQVLTKASDHMPESLL	Spermatogenesis-associated protein 31A6;Spermatogenesis-associated protein 31A7;Spermatogenesis-associated protein 31A3;Spermatogenesis-associated protein 31A5;Spermatogenesis-associated protein 31A1	SPATA31A6;SPATA31A7;SPATA31A3;SPATA31A5;SPATA31A1
R	2	0.989437	125.97	8	P11473-2	________MEWRNKKRSDWLSMVLRTAGVEE	Vitamin D3 receptor	VDR
K	2	0.989119	59.607	101	P36507	VTKVQHRPSGLIMARKLIHLEIKPAIRNQII	Dual specificity mitogen-activated protein kinase kinase 2	MAP2K2
R	2	0.988964	63.181	618	P19634	TVSMQNIHPKSLPSERILPALSKDKEEEIRK	Sodium/hydrogen exchanger 1	SLC9A1
K	2	0.988876	115.78	325	Q9Y2W2	FADMPGKSRKKKKNMKELTPLQAMMLRMAGQ	WW domain-binding protein 11	WBP11
R	3	0.988665	60.602	214	O43865-2	KKIRGIVEESVTGVHRLYQLSKAGKLCVPAM	Putative adenosylhomocysteinase 2	AHCYL1
K	2	0.988337	78.655	84	O75553-2	KGVVAGARSKGEHKQKIFLTISFGGIKIFDE	Disabled homolog 1	DAB1
R	2	0.987739	58.098	90	Q9UKS6	GTLEKAWHAFFTAAERLSALHLEVREKLQGQ	Protein kinase C and casein kinase substrate in neurons protein 3	PACSIN3
K	2	0.987298	94.363	96	Q7Z5J8-3	KLICFLIPFLLSLKKKMKVPYLSSLLQPFSD	Ankyrin and armadillo repeat-containing protein	ANKAR
K	2	0.987298	94.363	95	Q7Z5J8-3	LKLICFLIPFLLSLKKKMKVPYLSSLLQPFS	Ankyrin and armadillo repeat-containing protein	ANKAR
K	2	0.987298	94.363	94	Q7Z5J8-3	YLKLICFLIPFLLSLKKKMKVPYLSSLLQPF	Ankyrin and armadillo repeat-containing protein	ANKAR
R	2	0.986998	44.531	687	P48736	YHDSALARFLLKRGLRNKRIGHFLFWFLRSE	Phosphatidylinositol 4,5-bisphosphate 3-kinase catalytic subunit gamma isoform	PIK3CG
R	3	0.986857	45.434	51	P48664-2	RTRLRLQTMTLEHVLRFLRRNAFILLTVSAV	Excitatory amino acid transporter 4	SLC1A6
H	2	0.986552	44.447	424	Q5T3I0	AHTGSSSRGKRKRQQHPKKERAGVSTVQKAK	G patch domain-containing protein 4	GPATCH4
R	2	0.986191	48.64	509	Q9HAQ2	AKSKKTFKEPLSSLARKEGASSPVNGKDLDY	Kinesin-like protein KIF9	KIF9
R	2	0.985423	49.448	241	Q92636	NGYPKPVVQITLQDVRRIYKRRHGLMPLGLE	Protein FAN	NSMAF
K	2	0.985211	69.672	78	sp|P62258|1433E_HUMAN	ISSIEQKEENKGGEDKLKMIREYRQMVETEL	14-3-3 protein epsilon	1433E
R	2	0.985182	43.592	617	O75127	NYTYLISILKDMKQNRVPVNEVVIRQLEFAA	Pentatricopeptide repeat-containing protein 1, mitochondrial	PTCD1
R	3	0.984892	48.51	835	O75146	NERILNSCTDLMKAIRLLVTTSTSLQKEIVE	Huntingtin-interacting protein 1-related protein	HIP1R
R	3	0.984137	40.179	506	O14964	HREKLRRAAEEAERQRQIQLAQKLEIMRQKK	Hepatocyte growth factor-regulated tyrosine kinase substrate	HGS
R	1	0.983876	47.606	1312	Q13315	YFAYEGTRDSGMAQQRETATKVYDMLKSENL	Serine-protein kinase ATM	ATM
H	2	0.983587	76.332	881	Q6ZN30	AGCNAAFPSRRSRDRHSANINLHRKLLTKEL	Zinc finger protein basonuclin-2	BNC2
K	2	0.982207	59.225	884	Q9ULJ8	NEAVPETERLDSKALKTRAQLSVKNRRQRPS	Neurabin-1	PPP1R9A
R	2	0.981143	193.49	259	Q13595	GGWRAAQDRDQIYRRRSPSPYYSRGGYRSRS;RGYDRYEDYDYRYRRRSPSPYYSRYRSRSRS	Transformer-2 protein homolog beta;Transformer-2 protein homolog alpha	TRA2B;TRA2A
R	3	0.980311	58.98	120	Q96A46	PDPAARYRNVLEALWRIIRTEGLWRPMRGLN	Mitoferrin-2	SLC25A28
K	2	0.980129	62.89	281	Q9BSK1-2	PYECSECEKAFRSKSKLIQHQRTHTGERPYS	Zinc finger protein 577	ZNF577
R	2	0.979368	47.037	419	Q9NQ32	RYSNICKEEKDHKQQRAQTAVVGTTKELVSK	Uncharacterized protein C11orf16	C11orf16
R	2	0.979244	54.471	2354	Q5JWR5	RRQGIHQREFKPYVVRLAKLLRKRAKKNPEE	Protein dopey-1	DOPEY1
K	1	0.978361	121.82	389	P20700	INAYRKLLEGEEERLKLSPSPSSRVTVSRAT;ISAYRKLLEGEEERLKLSPSPSSRVTVSRAS	Lamin-B1;Lamin-B2	LMNB1;LMNB2
K	3	0.977835	77.051	530	Q9Y6X9-2	ALQKTTPIRSQADLKKLPLEVTTRPSTEEPV	MORC family CW-type zinc finger protein 2	MORC2
K	3	0.976889	63.46	1303	Q9P2D1	AAGKLVLIDKLLPKLKAGGHRVLIFSQMVRC	Chromodomain-helicase-DNA-binding protein 7	CHD7
R	2	0.976411	42.813	1010	Q93084-7	PGTQHRLAVRAAQRGRKQGRNEPEVSAGNRV	Sarcoplasmic/endoplasmic reticulum calcium ATPase 3	ATP2A3
R	2	0.976275	72.187	84	P28347-2	TRTRKQVSSHIQVLARRKSRDFHSKLKVTSM	Transcriptional enhancer factor TEF-1;Transcriptional enhancer factor TEF-4	TEAD1;TEAD2
K	2	0.976224	141.08	512	Q5T0F9-3	REIVEVLDGRKPTGGKLEVKPMASTRRGVRP	Coiled-coil and C2 domain-containing protein 1B	C2D1B
K	2	0.97571	79.201	2875	P49454	TQILEELKKTKMDNLKYVNQLKKENERAQGK	Centromere protein F	CENPF
K	2	0.975139	92.295	132	Q8N1L4-2	LESWVGRGLVTLDGSKWKKHRQIVKPGFNIS	Putative inactive cytochrome P450 family member 4Z2;Cytochrome P450 4Z1	CYP4Z2P;CYP4Z1
K	2	0.974159	89.55	1802	Q01668	SSHKHDREPQRRSSVKRTRYYETYIRSDSGD	Voltage-dependent L-type calcium channel subunit alpha-1D	CACNA1D
R	3	0.973049	55.841	509	Q9HCI6-2	QSRSTNIKKAQKLIKRTIRALENLKIGTGKY	Uncharacterized protein KIAA1586	KIAA1586
K	3	0.972715	56.453	375	sp|Q6NUM9-2|RETST_HUMAN	YEHLLPGNARCLPGVKQQLGTVRPGLGMTSV	All-trans-retinol 13,14-reductase	RETST
K	2	0.972247	97.472	31	Q96EV8-2	FTSGLKTLSDKSREAKVKSKPRTVPFLPKYS	Dysbindin	DTNBP1
K	2	0.970139	89.9	491	sp|P02748|CO9_HUMAN	IYNLVPVKMKNAHLKKQNLERAIEDYINEFS	Complement component C9	CO9
K	2	0.970049	95.099	8	Q86YS7	________MPGKLKVKIVAGRHLPVMDRASD	C2 domain-containing protein 5	C2CD5
K	2	0.967876	158.34	219	Q8IYB3-2	RTKSRSPSPAPEKKEKTPELPEPSVKVKEPS	Serine/arginine repetitive matrix protein 1	SRRM1
K	3	0.967504	45.14	332	Q9NY59-2	PGANSKLLYKASVVKKAAARRRRHPDEAFDH	Sphingomyelin phosphodiesterase 3	SMPD3
H	3	0.96737	57.175	122	Q9H4B8	RYKNVLQDVNLRNFSHGQTSLDRLRDGLVGA	Dipeptidase 3	DPEP3
H	3	0.966592	56.527	414	Q5JZY3-3	LPRQAGLRERAATLLHLRPGARYTVRVAALN	Ephrin type-A receptor 10	EPHA10
R	2	0.966545	86.189	453	Q7Z5H3-4	LDQEKKKYIMLEIKLRNSERAREDAERRNQL	Rho GTPase-activating protein 22	ARHGAP22
R	2	0.966518	67.035	287	Q9GZS1-2	RQARCIWFLDTLIKFRAHRVVKRKSALGPGV	DNA-directed RNA polymerase I subunit RPA49	POLR1E
K	2	0.966057	99.343	773	Q9ULV0	KLRADKFRTATIMIQKTVRGWLQKVKYHRLK	Unconventional myosin-Vb	MYO5B
R	2	0.965393	50.108	381	O60506-5	RGRAGYSQRGGPGSARGVRGARGGAQQQRGR	Heterogeneous nuclear ribonucleoprotein Q	SYNCRIP
K	2	0.963973	52.167	421	Q96CM8-4	VEEIKAFCKGKISHFKIPKYIVFVTNYPLTI	Acyl-CoA synthetase family member 2, mitochondrial	ACSF2
R	3	0.962587	56.527	416	Q5JZY3-3	RQAGLRERAATLLHLRPGARYTVRVAALNGV	Ephrin type-A receptor 10	EPHA10
K	3	0.961627	49.287	74	Q8NFD2	DAASSDVNYLIEEAAKMKKIKFQHIVSIYGV	Ankyrin repeat and protein kinase domain-containing protein 1	ANKK1
K	2	0.960314	88.496	322	Q9Y2W2	SVRFADMPGKSRKKKKNMKELTPLQAMMLRM	WW domain-binding protein 11	WBP11
R	2	0.959145	50.884	1177	Q14690	VKKWLEVEIAPDIRGRIPLLLTSLSFKVLKH	Protein RRP5 homolog	PDCD11
R	4	0.957432	48.704	72	A9YTQ3	FPPDIISKLDKLSVLRLSVSYLRVKSFFQVV	Aryl hydrocarbon receptor repressor;Aryl hydrocarbon receptor	AHRR;AHR
H	2	0.955414	70.525	75	Q9H2R5-2	AAHCQSRFMRVRLGEHNLRKRDGPEQLRTTS	Kallikrein-15	KLK15
K	2	0.955362	78.548	1317	Q9BQG0	LSLVIRSPSLLQSGAKKKAQVRKAGKP____	Myb-binding protein 1A	MYBBP1A
K	2	0.955362	78.548	1318	Q9BQG0	SLVIRSPSLLQSGAKKKAQVRKAGKP_____	Myb-binding protein 1A	MYBBP1A
R	3	0.954906	45.992	77	P05165-3	TFDKILVANRGEIACRVIRTCKKMGIKTVAI	Propionyl-CoA carboxylase alpha chain, mitochondrial	PCCA
H	2	0.954497	53.756	260	Q99983	ISSIPEKYFDKLPKLHTLRMSHNKLQDIPYN	Osteomodulin	OMD
K	2	0.9528	78.342	178	sp|Q01780-2|EXOSX_HUMAN	YGKKAKSETFRLLHAKNIIRPQLKFREKIDN	Exosome component 10	EXOSX
H	2	0.951953	72.848	1147	Q8NAP3	KICKTAAALGMHQKKHLFKSPSQQEKIGDVC	Zinc finger and BTB domain-containing protein 38	ZBTB38
K	2	0.951798	77.795	35	Q96Q45-4	LPPVPSQDDIPLSRPKTKKTQPAELQYANEL	Transmembrane protein 237	TM237
H	2	0.951533	44.511	203	P40222	KLAALCKKYAELLEEHRNSQKQMKLLQKKQS	Alpha-taxilin	TXLNA
R	4	0.94937	44.05	116	sp|Q9Y570-2|PPME1_HUMAN	RIELAKTEKYWDGWFRGLSNLFLSCPIPKLL	Protein phosphatase methylesterase 1	PPME1
H	3	0.948812	42.317	377	O95528	DQREPILSTAKKTKPHPRSGDPSAPPRLALS	Solute carrier family 2, facilitated glucose transporter member 10	SLC2A10
R	4	0.948064	54.764	20	Q6ZN84-3	LPMETLVEECGENRERKCKLKDQSDKEEGTR	Coiled-coil domain-containing protein 81	CCD81
H	2	0.948024	70.272	430	Q68D51-2	DDIFESKRGKKKVKLHSYTGKELPPTKGETS	DENN domain-containing protein 2C	DENND2C
K	2	0.945892	108.57	424	P0C7M7	NVLPPGKEGEIALRLKPTRPFCFFSKYVDNP	Acyl-coenzyme A synthetase ACSM4, mitochondrial	ACSM4
R	4	0.945321	50.426	534	sp|O60826|CCD22_HUMAN	KELQKEINSLSGKLDRTFAVTDELVFKDAKK	Coiled-coil domain-containing protein 22	CCD22
H	3	0.944351	69.846	56	Q9ULV0-2	RRELKALRIEARSAEHLKRLNVGMENKVVQL	Unconventional myosin-Vb	MYO5B
R	2	0.944148	42.031	621	Q9UBC5	ATQARYLGLLENVRVRRAGYAHRQGYGPFLE	Unconventional myosin-Ia;Unconventional myosin-Ib	MYO1A;MYO1B
K	3	0.943694	48.305	943	Q9Y6V0	STGQAPPAPAKSIPVKKETKAPAAEKLEPKA	Protein piccolo	PCLO
R	2	0.942819	107.34	113	O75419-2	SGNDSDGSEPSEKRTRLEEEIVEQTMRRRQR	Cell division control protein 45 homolog	CDC45
H	3	0.941464	63.864	531	Q8NF99	KAFRHRSVLMRHQRVHTIK____________	Zinc finger protein 397	ZNF397
H	3	0.941266	117.81	955	Q92616	QEELSVAVKRAVMLLHTHTITSRVGKGEPGA	Translational activator GCN1	GCN1L1
K	4	0.93981	50.426	523	sp|O60826|CCD22_HUMAN	KEEITKILSDTKELQKEINSLSGKLDRTFAV	Coiled-coil domain-containing protein 22	CCD22
R	3	0.938372	43.162	65	Q6ZSA8	CVPRRVCVSPLGQVTRIPPVRTVRRAPSGLL	Putative uncharacterized protein FLJ45684	YS025
R	3	0.936536	63.46	1308	Q9P2D1	VLIDKLLPKLKAGGHRVLIFSQMVRCLDILE	Chromodomain-helicase-DNA-binding protein 7	CHD7
R	2	0.936524	59.153	5	Q6NV74	___________MISTRVMDIKLREAAEGLGE	Uncharacterized protein KIAA1211-like	KIAA1211L
H	2	0.93651	77.062	764	sp|Q5HYM0-2|ZC12B_HUMAN	IFPSNIVLAVMEKNPHTADAQQLAALIVAKL	Probable ribonuclease ZC3H12B	ZC12B
K	3	0.935635	65.956	289	Q8IWX7-2	DLKQITSHLLDMLVSKKVSGQGRDQALNLLN	Protein unc-45 homolog B	UNC45B
R	3	0.935422	48.405	725	Q9BXX0	EKTCSKLDSISGNLQRIKEGLNKHVSSLWNC	EMILIN-2	EMILIN2
H	3	0.934477	40.693	143	Q8N4C7	VVTRILKSQHAAMFRHFQQIMFIYNDTIAAK	Syntaxin-19	STX19
R	2	0.933788	74.335	68	O15296-2	FQVTLPEDVGRVLLLRVHKAPPVLPLLGPLA	Arachidonate 15-lipoxygenase B	ALOX15B
R	3	0.932691	80.016	71	P42167-2	GTNSKGPPDFSSDEEREPTPVLGSGAAAAGR	Lamina-associated polypeptide 2, isoform alpha;Thymopoietin;Thymopentin;Lamina-associated polypeptide 2, isoforms beta/gamma;Thymopoietin;Thymopentin	TMPO
K	2	0.932377	88.496	151	Q86WS5	VIGTNNIHGRYPHTKKIKIKAIIIHPNFILE	Transmembrane protease serine 12	TMPRSS12
R	3	0.931595	46.569	219	Q9NZM6-6	LSKSKSETKNKFIDLRLNSWITRGTRVIFID	Polycystic kidney disease 2-like 2 protein	PKD2L2
K	2	0.928304	72.531	190	A8MYB1	QVYYIKKYQEVLRKMKEEKETLLLEKQISKA	Transmembrane and coiled-coil domain-containing protein 5B	TMCO5B
K	3	0.928058	66.498	488	Q08426-2	GRFGQKTGKGWYQYDKPLGRIHKPDPWLSKF	Peroxisomal bifunctional enzyme;Enoyl-CoA hydratase/3,2-trans-enoyl-CoA isomerase;3-hydroxyacyl-CoA dehydrogenase	EHHADH
R	2	0.927935	53.947	329	Q6ZSJ9	LKRLTDKEADEYYMRRRHLPDLAARGTLPLN	Protein shisa-6 homolog	SHISA6
R	3	0.926569	60.602	202	O43865-2	THWVYKKYPNVFKKIRGIVEESVTGVHRLYQ	Putative adenosylhomocysteinase 2	AHCYL1
K	2	0.925111	63.181	93	sp|Q7Z7A1-5|CNTRL_HUMAN	AGVRYITEALIKKLTKQDNLALIKSLNLSLS	Centriolin	CNTRL
R	3	0.923434	45.891	95	A6NKF1-2	VVPGCRQDPPRADPQRAVKEYSRPAAGKPRP	SAC3 domain-containing protein 1	SAC3D1
K	3	0.92309	59.634	50	sp|Q8TDG4-4|HELQ_HUMAN	TDFATENLCSESIKNKLSITTIGNLTELQTD	Helicase POLQ-like	HELQ
R	2	0.923068	56.339	48	Q8IZL2	HSAIVERLRARIAVCRQHHLSCEGRYERGRA	Mastermind-like protein 2	MAML2
H	3	0.922901	65.956	281	Q8IWX7-2	ALVLDTKKDLKQITSHLLDMLVSKKVSGQGR	Protein unc-45 homolog B	UNC45B
R	3	0.922824	122.5	201	Q9NY61	AEDSQGESEEDRAGDRNSEDDGVVMTFSSVK	Protein AATF	AATF
R	2	0.922814	86.086	6	Q96B77	__________MAALLRAVRRFRGKAVWERPL	Transmembrane protein 186	TMEM186
R	2	0.921726	52.265	200	P20062-2	NPGRRQRITMAIRTVREEILKAQTPEGHFGN	Transcobalamin-2	TCN2
K	2	0.918925	67.115	429	Q8IY82-2	WYQNREDMLELKHINKTTDLKTDYFKPGHPQ	Dynein regulatory complex subunit 7	DRC7
R	3	0.917574	80.318	8	Q96K21-4	________MIAERLARLRQENKPKLVPSQAE	Abscission/NoCut checkpoint regulator	ANCHR
R	3	0.917446	40.278	378	Q8IYX3	YASPRPTVSSPKMLQRKRKDRGGSPSMSSAQ	Coiled-coil domain-containing protein 116	CCDC116
R	2	0.914665	43.68	13	Q9Y2M5	___MEGKPMRRCTNIRPGETGMDVTSRCTLG	Kelch-like protein 20	KLHL20
K	2	0.912637	67.115	425	Q8IY82-2	EIKEWYQNREDMLELKHINKTTDLKTDYFKP	Dynein regulatory complex subunit 7	DRC7
H	2	0.912637	67.115	426	Q8IY82-2	IKEWYQNREDMLELKHINKTTDLKTDYFKPG	Dynein regulatory complex subunit 7	DRC7
R	3	0.911529	58.158	1213	P33527-8	INVTINGGEKVGIVGRTGAGKSSLTLGLFRI	Multidrug resistance-associated protein 1	ABCC1
K	3	0.908982	75.229	64	Q92552	CLADLASLMDKTFERKLPVSSLTISRLIDNI	28S ribosomal protein S27, mitochondrial	MRPS27
H	2	0.908609	70.373	730	Q9H0X9-3	PCPRCRKEARRLQALHEAILSIREAQQELHR	Oxysterol-binding protein-related protein 5	OSBPL5
H	2	0.905335	89.9	488	sp|P02748|CO9_HUMAN	LSPIYNLVPVKMKNAHLKKQNLERAIEDYIN	Complement component C9	CO9
R	2	0.90036	67.726	483	Q14C86-3	ATTPANKKNRLPIATRSRSRTNMLMDLHMDH	GTPase-activating protein and VPS9 domain-containing protein 1	GAPVD1
R	3	0.900148	56.225	718	Q6UWX4	LKSHSGRMRPSAEQKRAGRSLP_________	HHIP-like protein 2	HHIPL2
R	2	0.896893	74.962	35	Q9UBR1	PDLQEVKRVLYGKELRKLDLPREAFEAASRE	Beta-ureidopropionase	UPB1
K	2	0.896466	49.466	121	O95995-2	HRIQESVLRKDMRALKVELKEQELASEVVVK	Growth arrest-specific protein 8	GAS8
R	2	0.893338	48.004	55	O95416	KRLGAEWKLLSEAEKRPYIDEAKRLRAQHMK	Transcription factor SOX-14	SOX14
K	3	0.891827	86.825	424	Q86UE4	RASLLKSQEPIPDDQKVSDDDKEKGEGALPT	Protein LYRIC	MTDH
K	3	0.891067	49.25	17	Q5EBM4-2	LENYQNLVWLGLSISKSVISLLEKRKLPWIM	Putative zinc finger protein 542	ZNF542P
R	3	0.889865	55.302	99	Q14517	KAEEYILGDFCFLRIRTKGGNTAILNREVKD	Protocadherin Fat 1;Protocadherin Fat 1, nuclear form	FAT1
K	2	0.8892	113.54	135	P55327-2	VITKKLEDVKNSPTFKSFEEKVENLKSKVGG	Tumor protein D52	TPD52
K	2	0.887723	67.902	553	Q6ZTR5-2	SIRNPTGKFVVKDLAKRKNYAPVAMLQSAMT	Uncharacterized protein CXorf22	CXorf22
R	2	0.885751	40.515	16	O75208-2	MAAAAVSGALGRAGWRLLQLRCLPVARCRQA	Ubiquinone biosynthesis protein COQ9, mitochondrial	COQ9
K	2	0.884153	42.813	1011	Q93084-7	GTQHRLAVRAAQRGRKQGRNEPEVSAGNRVE	Sarcoplasmic/endoplasmic reticulum calcium ATPase 3	AT2A3
H	3	0.884025	77.969	57	Q9C0H9-5	RRFSNVGLVHTSERRHTVIAAQSLEALSGLQ	SRC kinase signaling inhibitor 1	SRCN1
K	4	0.882757	59.573	100	P62993	IRESESAPGDFSLSVKFGNDVQHFKVLRDGA	Growth factor receptor-bound protein 2	GRB2
K	2	0.882674	88.134	88	Q32NC0	LNREARNYTLSFKEAKMVKKFKDSKSVLLIT	UPF0711 protein C18orf21	C18orf21
H	2	0.882619	78.342	176	sp|Q01780-2|EXOSX_HUMAN	AEYGKKAKSETFRLLHAKNIIRPQLKFREKI	Exosome component 10	EXOSX
R	2	0.881323	102.53	258	Q9NP56	ENHHWRSTIGMLRESRLLAHLPKEMTQDIEQ	cAMP-specific 3',5'-cyclic phosphodiesterase 7B	PDE7B
H	3	0.879528	50.776	129	Q14654-2	RVGDLRKSMIISATIHMQVVRKTTSPEGEVV	ATP-sensitive inward rectifier potassium channel 11	KCNJ11
R	2	0.878882	69.258	866	Q5VVP1	VEVDMFLRKPPMASLRKQVLTKASDHMPESL	Spermatogenesis-associated protein 31A6;Spermatogenesis-associated protein 31A7;Spermatogenesis-associated protein 31A3;Spermatogenesis-associated protein 31A5;Spermatogenesis-associated protein 31A1	SPATA31A6;SPATA31A7;SPATA31A3;SPATA31A5;SPATA31A1
R	2	0.878229	119.87	1879	Q9UQ35	SRSRASPATHRRSRSRTPLISRRRSRSRTSP	Serine/arginine repetitive matrix protein 2	SRRM2
K	2	0.877237	51.193	138	P09237	ITVDRLVSKALNMWGKEIPLHFRKVVWGTAD	Matrilysin	MMP7
R	3	0.875947	43.794	341	Q96SZ4-2	AEPPQECVECGKSFSRSCNLLRHLLVHTGAR	Zinc finger and SCAN domain-containing protein 10	ZSCAN10
R	2	0.87556	54.157	251	P30304-2	PERSQEESPPGSTKRRKSMSGASPKESTNPE	M-phase inducer phosphatase 1	CDC25A
K	2	0.874587	101.65	817	Q86UW6-2	KRNRKTEKTSSVQSDKKYNYPQSHKLVNSVS	NEDD4-binding protein 2	N4BP2
H	2	0.873046	73.887	6	Q4KMG9	__________MGVRVHVVAASALLYFILLSG	Transmembrane protein 52B	TMEM52B
R	2	0.870221	83.005	113	Q15031	HMGHVRVYTISDTIARFQKMRGMQVINPMGW	Probable leucine--tRNA ligase, mitochondrial	LARS2
K	3	0.869769	84.743	511	P0C6C1	PVAPSSPKRVDLRSKKKLLRRHSMQIEQMKQ	Ankyrin repeat domain-containing protein 34C	ANKRD34C
K	3	0.869566	48.305	927	Q9Y6V0	QAPAPSQPPTSQGPPKSTGQAPPAPAKSIPV	Protein piccolo	PCLO
K	4	0.868909	46.404	3	Q719I0	_____________MAKWGQGNPHWIVEERED	Activator of 90 kDa heat shock protein ATPase homolog 2	AHSA2
K	2	0.867295	100.38	286	B4DX44	DLTNHKRIHTGEKPYKCEECNKAYRWFSDLA	Zinc finger protein 736	ZNF736
H	2	0.866182	46.206	154	Q8IW35	IGDLSKLVSLKTLLLHGNIITSLRMAPAYLP	Centrosomal protein of 97 kDa	CEP97
K	3	0.864488	48.182	141	Q9UHP3	EQAISRVLEASIAENKACLKRTPTEVWRDSR	Ubiquitin carboxyl-terminal hydrolase 25	USP25
K	4	0.864165	58.997	105	Q96GF1	PLYGRGSTGQQDPREKTPPRPQGQRPEPENR	E3 ubiquitin-protein ligase RNF185	RNF185
K	2	0.863882	82.417	1185	Q12830-4	GFHLRTSYKKKTKSSKLDGLLERRIKQFTLE	Nucleosome-remodeling factor subunit BPTF	BPTF
R	3	0.863232	63.76	242	Q9Y215-6	RGPTGRPGKRGKQSSRTPCTLPRRPPVPCGQ	Acetylcholinesterase collagenic tail peptide	COLQ
K	2	0.862283	103.43	207	P30291	KSLLSKARGIDSSSVKLRGSSLFMDTEKSGK	Wee1-like protein kinase	WEE1
R	3	0.861925	89.548	371	sp|Q9H3R0-3|KDM4C_HUMAN	VKAWLQRRRKVRKASRSFQCARSTSKRPKAD	Lysine-specific demethylase 4C	KDM4C
H	3	0.860984	40.552	640	P78563-6	SRLCKHALYCRWMRVHGKVPSHLLRSKITKP	Double-stranded RNA-specific editase 1	ADARB1
H	2	0.859946	81.771	247	Q9H0K6	TFKPDTNKDHRKAVHHFVNKKFGNLVETKSF	Pseudouridylate synthase 7 homolog-like protein	PUS7L
K	3	0.859287	144.55	8	P09651-3	________MSKSESPKEPEQLRKLFIGGLSF	Heterogeneous nuclear ribonucleoprotein A1;Heterogeneous nuclear ribonucleoprotein A1, N-terminally processed	HNRNPA1
H	3	0.857844	45.864	212	Q9BZF2-2	CSHELSECQGKLQELHRLLQSLESLHRIPSA	Oxysterol-binding protein-related protein 7	OSBPL7
R	1	0.857771	51.762	37	P00367-2	NPKNYTDNELEKITRRFTMELAKKGFIGPGI	Glutamate dehydrogenase 1, mitochondrial;Glutamate dehydrogenase 2, mitochondrial	GLUD1;GLUD2
R	3	0.855767	44.831	1061	Q8IWB9	VWYGFRKPPHVELKARPKLGEREVTLVHVTD	Testis-expressed sequence 2 protein	TEX2
R	2	0.855618	59.57	762	O94964-4	KVTLKELCWLLRDERRGLTELQQQFAKAKAT	Protein SOGA1;N-terminal form;C-terminal 80 kDa form	SOGA1
K	2	0.851887	93.561	2096	Q9NRC6	VEEVEQLIRKHEVFLKVLTAQDKKEAALRER	Spectrin beta chain, non-erythrocytic 5	SPTBN5
H	3	0.850723	50.653	117	Q5VVM6-2	HCQQKIKELELEVLKHTQSIKSQNNLQEKLV	Coiled-coil domain-containing protein 30	CCDC30
H	2	0.848287	89.189	4	O95073-2	____________MLDHHPVAITVEVKQEEDI	Fibrinogen silencer-binding protein	FSBP
R	3	0.847807	58.814	417	Q8TC20-2	NEVKNENAKLKQQVARSEEQNYVPKFETAQL	Cancer-associated gene 1 protein	CAGE1
K	4	0.84732	120.74	462	P53985	LLAKEQKANEQKKESKEEETSIDVAGKPNEV	Monocarboxylate transporter 1	SLC16A1
R	3	0.847272	70.114	1078	Q9H0H0	HLCIQYALPKSLSVARLAVNVMGTLLTVLTQ	Integrator complex subunit 2	INTS2
K	3	0.847071	113.91	251	Q00839-2	RGYFEYIEENKYSRAKSPQPPVEEEDEHFDD	Heterogeneous nuclear ribonucleoprotein U	HNRNPU
R	3	0.847019	65.467	624	Q8NA54	PSTEFSVSSTSRRIYRCRNCINLQNEAQKRE	IQ and ubiquitin-like domain-containing protein	IQUB
R	3	0.845458	45.221	216	Q96P56-3	GQSVWLQLLRICRVLRSLKLLAQFRQIQIII	Cation channel sperm-associated protein 2	CATSPER2
H	2	0.844156	40.113	40	Q9H0T7-2	DSQKLLFMETSAKLNHQVSEVFNTVAQELLQ	Ras-related protein Rab-17	RAB17
K	2	0.842774	76.827	3	Q9Y2C9-2	_____________MTKDKEPIVKSFHFVCLM	Toll-like receptor 6	TLR6
K	2	0.841603	102.53	116	Q6PF06-3	CPQHSKRFLRALTKDKLLEAKHSGPRLCIDL	tRNA methyltransferase 10 homolog B	TRMT10B
K	2	0.841603	102.53	114	Q6PF06-3	GICPQHSKRFLRALTKDKLLEAKHSGPRLCI	tRNA methyltransferase 10 homolog B	TRMT10B
K	3	0.84109	63.894	33	Q7RTY7	PRSLGLKCGIRMVNMKSKEPAVGSRFFSRIS	Ovochymase-1	OVCH1
H	3	0.836927	72.145	449	Q08945	MNPSYDEYADSDEDQHDAYLERMKEEGKIRE	FACT complex subunit SSRP1	SSRP1
K	2	0.836815	64.842	13	Q8NCU4	___MLLAPQGRSFSKKRMGLNRWKRFTRKPS	Coiled-coil domain-containing protein KIAA1407	KIAA1407
R	3	0.835725	48.656	814	Q8NB25-4	NQQIRLEEMEEKYLMRESKPEDIQMITELKA	Protein FAM184A	FAM184A
K	2	0.834524	71.781	369	sp|Q9NRK6|ABCBA_HUMAN	AEERIGNVRTVRAFGKEMTEIEKYASKVDHV	ATP-binding cassette sub-family B member 10, mitochondrial	ABCBA
K	3	0.832693	45.723	409	Q8TF39	KCGIIFIRRSTLSRRKTPMCEKCRKDSCQEA	Zinc finger protein 483	ZNF483
H	4	0.827185	46.695	35	sp|Q9H112-2|CST11_HUMAN	MALPYQARKKTFLSVHEVMAVENYAKDSLQW	Cystatin-11	CST11
R	2	0.826045	47.242	1345	Q8NDH2	STVNQKEGKLKIGTNRALHLQEEKTEMHKAR	Coiled-coil domain-containing protein 168	CCDC168
R	3	0.823381	50.827	26	O75461-2	ILDLNKVATKLGVRKRRVYDITNVLDGIDLV	Transcription factor E2F6	E2F6
H	2	0.821151	49.482	782	Q6NUP7	KSKLIRSQSFNNQAFHAKYGNLEKCASKSST	Serine/threonine-protein phosphatase 4 regulatory subunit 4	PPP4R4
R	3	0.81912	66.76	10	Q9H992	______MESKPSRIPRRISVQPSSSLSARMM	E3 ubiquitin-protein ligase MARCH7	MARH7
R	2	0.81875	98.169	29	Q9Y2V2	HQASVGLLDTPRSRERSPSPLRGNVVPSPLP	Calcium-regulated heat stable protein 1	CARHSP1
R	2	0.818719	70.68	434	Q8WXA9	REKERDHISERRERERSTSMRKSSNDRDGKE	Splicing regulatory glutamine/lysine-rich protein 1	SREK1
R	2	0.81817	88.948	130	Q9Y4L5	GARPPRLPLGRRYRSRGSSRPDRSPAIEGIL	E3 ubiquitin-protein ligase RNF115	RNF115
K	2	0.818148	73.067	32	Q9UBR1	LPLPDLQEVKRVLYGKELRKLDLPREAFEAA	Beta-ureidopropionase	UPB1
R	3	0.816673	72.958	258	Q8NF91-9	NQRWDNLQKRVTSILRRLKHFIGQREEFETA	Nesprin-1	SYNE1
K	2	0.816377	123.28	706	Q9NZJ5	DAPSVKIRRMDPFATKEHIEIIAPSPQRSRS	Eukaryotic translation initiation factor 2-alpha kinase 3	EIF2AK3
K	2	0.815136	58.274	228	Q14D04-2	PEQYHLLRLLHVAAKKKQLEVVQKCIPFLIG	Ventricular zone-expressed PH domain-containing protein homolog 1	VEPH1
R	2	0.813284	85.161	28	Q9Y5I7	LYYSYCNSRHLQQGVRKSKRPVFSHCQVPET	Claudin-16	CLDN16
H	2	0.812655	56.205	56	A8MVM7	SLASSSSLIYRNALLHKSYKLHLQKNKSQKE	Putative uncharacterized protein ENSP00000382790	YD021
R	2	0.810764	80.979	1023	Q63HR2-5	FVQDTSKFWYKPHLSRDQAIALLKDKDPGAF	Tensin-2	TNS2
R	2	0.808329	45.598	82	Q8IWF9-3	EKNLREHYKITLEDTRKKIIKETLLQLDQKK	Coiled-coil domain-containing protein 83	CCDC83
K	2	0.804772	160.03	16	P63165	MSDQEAKPSTEDLGDKKEGEYIKLKVIGQDS	Small ubiquitin-related modifier 1	SUMO1
R	3	0.80334	41.401	1136	P98198	TQLVRKKQKAQHRCMRRVGRTGSRRSGYAFS	Phospholipid-transporting ATPase ID	ATP8B2
K	3	0.802956	74.029	71	Q8WZ33	SEVEELYKSITALREKLLQAEQSLRNLKDIH	MaFF-interacting protein	MAFIP
H	3	0.800857	70.438	993	Q96DT5	CNSFRMSAQMNRIATHLEIKNYQNDMDNMLG	Dynein heavy chain 11, axonemal	DNAH11
K	3	0.799401	53.6	324	Q9UKT4-2	TYSRHNEFSEVAKTLKKNESLKACIRCNSPA	F-box only protein 5	FBXO5
R	2	0.798353	107.95	35	Q9Y2V2	LLDTPRSRERSPSPLRGNVVPSPLPTRRTRT	Calcium-regulated heat stable protein 1	CARHSP1
K	2	0.796525	140.33	391	Q9NYF8-2	QEALDYFSDKESGKQKFNDSEGDDTEETEDY	Bcl-2-associated transcription factor 1	BCLAF1
H	3	0.795545	49.463	127	Q8NA47-2	KQIHILETRLNLVTVHFDKMLTTNAKLRKEI	Coiled-coil domain-containing protein 63	CCDC63
R	2	0.789278	94.122	142	O95976	EARAKQTGGGTTLVVREIKLLSKELRSFLTA	Immunoglobulin superfamily member 6	IGSF6
H	3	0.787761	45.077	660	Q13214-2	AVEQGFTQPLRRLSLHVLSATQAERLARAEE	Semaphorin-3B	SEMA3B
R	3	0.78285	45.047	156	P09529	SEIISFAETDGLASSRVRLYFFISNEGNQNL	Inhibin beta B chain	INHBB
R	4	0.782745	40.856	455	Q6NUT2	LKFLTSKILGVSDHIRLSDLIAARILRYTDF	Probable C-mannosyltransferase DPY19L2	DPY19L2
H	2	0.781766	83.499	4	Q14005-2	____________MESHSRAGKSRKSAKFRSI	Pro-interleukin-16;Interleukin-16	IL16
K	2	0.774068	109.44	221	Q5H9B9	LVPFEEIMGSQQQKVKQRSLQKLSSRQRRTK	Putative BMP-2-inducible kinase-like protein;BMP-2-inducible protein kinase	BMP2KL;BMP2K
R	2	0.773501	49.418	9	P11362-21	_______MEARVSLKRRIELTVEYPWRCGAL	Fibroblast growth factor receptor 1	FGFR1
R	2	0.773386	50.95	108	Q96DU3-2	SLQLSNLKMEDTGSYRAQISTKTSAKLSSYT	SLAM family member 6	SLAMF6
R	3	0.770819	60.301	71	Q9UBU6	PGLAAAAAADKLEPPRELRKRGEAASGSGAE	Protein FAM8A1	FAM8A1
R	2	0.765298	41.704	149	A6NDU8	RRGALLYMYCHSLTKRREWLLRKSSLLKKYL	UPF0600 protein C5orf51	C5orf51
R	2	0.764411	111.06	231	Q4AC94-2	HTIKIDGKELAANSSRSTTPRGKDHVCFAEN	C2 domain-containing protein 3	C2CD3
H	2	0.759128	98.676	879	A4D1E1	YLNKSKRNQESLGSPHICDLGKVRPMKCNSG	Zinc finger protein 804B	ZNF804B
R	2	0.758201	71.781	362	sp|Q9NRK6|ABCBA_HUMAN	LAQATQLAEERIGNVRTVRAFGKEMTEIEKY	ATP-binding cassette sub-family B member 10, mitochondrial	ABCBA
H	3	0.75797	51.059	271	Q15173-2	LGSIINGFALPLKTEHKQFLVRVLIPLHSVK	Serine/threonine-protein phosphatase 2A 56 kDa regulatory subunit beta isoform	PPP2R5B
H	2	0.756539	85.42	284	Q9GZX5	KAFLKKSRLNIHQKTHTGEKPYICSECGKGF	Zinc finger protein 350	ZNF350
K	2	0.751865	61.265	399	Q9H714-6	LDRVKEIQEQLFHIKKLLKTCRFANSALKEF	Uncharacterized protein KIAA0226-like	KIAA0226L
H	3	0.750294	42.001	601	P29375-2	FCTADWLPIGRQCVNHYRRLRRHCVFSHEEL	Lysine-specific demethylase 5A	KDM5A
