## Supplementary Table 2 for "A non-acidic method using hydroxyapatite and phosphohistidine monoclonal antibodies allows enrichment of phosphopeptides containing non-conventional phosphorylations for mass spectrometry analysis"

### Sheet: Close HKR 0.3<pLoc<0.75
C: Amino acid	C: Charge	N: Localization prob	N: Score	N: Position	T: Protein	T: Sequence window	T: Protein names	T: Gene names
H	2	0.34643	41.644	347	Q9H222	SAICHKTLKNIERMKHLKTLPMVPFKTKDSP	ATP-binding cassette sub-family G member 5	ABCG5
R	2	0.34639	41.644	344	Q9H222	YKKSAICHKTLKNIERMKHLKTLPMVPFKTK	ATP-binding cassette sub-family G member 5	ABCG5
K	2	0.333334	79.489	268	Q9HCE6-5	GTKDGLEKTRMAVMRKVSFLHRKDVLGDSEE	Rho guanine nucleotide exchange factor 10-like protein	ARHGEF10L
R	2	0.333334	79.489	267	Q9HCE6-5	SGTKDGLEKTRMAVMRKVSFLHRKDVLGDSE	Rho guanine nucleotide exchange factor 10-like protein	ARHGEF10L
H	2	0.421111	94.114	44	Q9H2G9-2	PPKSVEVTSGVQSRKHHSLQSPWKKAVPSES	Golgin-45	BLZF1
H	2	0.421111	94.114	45	Q9H2G9-2	PKSVEVTSGVQSRKHHSLQSPWKKAVPSESP	Golgin-45	BLZF1
K	2	0.5	79.469	901	Q8NFC6	NLKPEEVVHKEKRRTKSLLEEKLVLKSKSKT	Biorientation of chromosomes in cell division protein 1-like 1	BOD1L1
R	2	0.5	79.469	899	Q8NFC6	DSNLKPEEVVHKEKRRTKSLLEEKLVLKSKS	Biorientation of chromosomes in cell division protein 1-like 1	BOD1L1
R	2	0.499707	91.853	3268	P51587	CKGEKEIDDQKNCKKRRALDFLSRLPLPPPV	Breast cancer type 2 susceptibility protein	BRCA2
R	2	0.499707	91.853	3269	P51587	KGEKEIDDQKNCKKRRALDFLSRLPLPPPVS	Breast cancer type 2 susceptibility protein	BRCA2
K	2	0.514976	95.099	4	Q86YS7	____________MPGKLKVKIVAGRHLPVMD	C2 domain-containing protein 5	C2CD5
K	2	0.514976	95.099	6	Q86YS7	__________MPGKLKVKIVAGRHLPVMDRA	C2 domain-containing protein 5	C2CD5
K	2	0.499677	64.407	177	Q96BT1	EITQGNTLLRARRTTKRLSVTSLPSGLQKGP	Putative uncharacterized protein C3orf49	C3orf49
R	2	0.499677	64.407	178	Q96BT1	ITQGNTLLRARRTTKRLSVTSLPSGLQKGPY	Putative uncharacterized protein C3orf49	C3orf49
K	2	0.456831	65.465	43	H3BU77	ERQLANKRIQNMQHLKKEKRRLNKRFSRPSP	Coiled-coil domain-containing protein 179	CCDC179
K	2	0.456831	65.465	44	H3BU77	RQLANKRIQNMQHLKKEKRRLNKRFSRPSPI	Coiled-coil domain-containing protein 179	CCDC179
R	2	0.500069	72.2	76	Q76M96	IERSTLEEPNLQPLQRRRSVPVLRLARPTEP	Coiled-coil domain-containing protein 80	CCDC80
R	2	0.500069	72.2	77	Q76M96	ERSTLEEPNLQPLQRRRSVPVLRLARPTEPP	Coiled-coil domain-containing protein 80	CCDC80
K	2	0.493102	125.68	156	Q7Z6B0-3	LEIKLKVSEEEKQRIKQDVESLMEKHNVLEK	Coiled-coil domain-containing protein 91	CCDC91
R	2	0.493102	125.68	154	Q7Z6B0-3	SSLEIKLKVSEEEKQRIKQDVESLMEKHNVL	Coiled-coil domain-containing protein 91	CCDC91
H	2	0.453966	48.112	450	Q6ZU80-1	AERKHADLQISELTRHAEDATKQAERYLSEL	Centrosomal protein of 128 kDa	CEP128
R	2	0.453966	48.112	449	Q6ZU80-1	EAERKHADLQISELTRHAEDATKQAERYLSE	Centrosomal protein of 128 kDa	CEP128
K	2	0.500303	83	569	Q8TDI0	FDYGSGDEDGKSEKRKNKDPLYAKMEERFYR	Chromodomain-helicase-DNA-binding protein 5	CHD5
K	2	0.500303	83	571	Q8TDI0	YGSGDEDGKSEKRKNKDPLYAKMEERFYRYG	Chromodomain-helicase-DNA-binding protein 5	CHD5
K	2	0.499959	80.763	569	Q8TDI0	FDYGSGDEDGKSEKRKNKDPLYAKMEERFYR	Chromodomain-helicase-DNA-binding protein 5	CHD5
K	2	0.499959	80.763	571	Q8TDI0	YGSGDEDGKSEKRKNKDPLYAKMEERFYRYG	Chromodomain-helicase-DNA-binding protein 5	CHD5
K	2	0.395572	85.161	29	Q9Y5I7	YYSYCNSRHLQQGVRKSKRPVFSHCQVPETQ	Claudin-16	CLDN16
K	2	0.395572	85.161	31	Q9Y5I7	SYCNSRHLQQGVRKSKRPVFSHCQVPETQKT	Claudin-16	CLDN16
H	3	0.446477	46.783	26	Q8NA66	LSHMTAINNVPPPPLHSIPNLKKSKHINYGQ	Cyclic nucleotide-binding domain-containing protein 1	CNBD1
H	3	0.3927	46.783	13	Q8NA66	___MPMSSLPAAILSHMTAINNVPPPPLHSI	Cyclic nucleotide-binding domain-containing protein 1	CNBD1
H	2	0.499806	63.32	707	Q9UP83-3	NTEAIAQRAVELFIRHASLIRPLGEGGKMRL	Conserved oligomeric Golgi complex subunit 5	COG5
R	2	0.499806	63.32	706	Q9UP83-3	DNTEAIAQRAVELFIRHASLIRPLGEGGKMR	Conserved oligomeric Golgi complex subunit 5	COG5
H	3	0.32633	40.404	777	Q14147	ASDGVDIQDVKFKLRHDLAQLQAAASSAQDL	Probable ATP-dependent RNA helicase DHX34	DHX34
R	3	0.32633	40.404	776	Q14147	GASDGVDIQDVKFKLRHDLAQLQAAASSAQD	Probable ATP-dependent RNA helicase DHX34	DHX34
R	3	0.70045	99.11	449	O60832	APQVVAEAAKTAKRKRESESESDETPPAAPQ	H/ACA ribonucleoprotein complex subunit 4	DKC1
K	3	0.680733	99.11	448	O60832	KAPQVVAEAAKTAKRKRESESESDETPPAAP	H/ACA ribonucleoprotein complex subunit 4	DKC1
H	3	0.33337	50.425	1467	P11532-3	IRSHLEASSDQWKRLHLSLQELLVWLQLKDD	Dystrophin	DMD
R	3	0.33337	50.425	1465	P11532-3	LNIRSHLEASSDQWKRLHLSLQELLVWLQLK	Dystrophin	DMD
H	2	0.422665	85.973	1775	Q8IZD9	PSSARGSPSLPDKYRHAREMMLLLPTYRDRP	Dedicator of cytokinesis protein 3	DOCK3
R	2	0.422665	85.973	1774	Q8IZD9	APSSARGSPSLPDKYRHAREMMLLLPTYRDR	Dedicator of cytokinesis protein 3	DOCK3
H	2	0.5	61.962	4770	Q03001-14	VLPDDEDALRTLIDQHKEFMKKLEEKRAELN	Dystonin	DST
H	2	0.333193	68.515	1255	Q03001-3	NQLEENTFTRRTLEDHLKRKDLSLNDLEQQK	Dystonin	DST
K	4	0.464389	60.483	69	Q13541	YDRKFLMECRNSPVTKTPPRDLPTIPGVTSP	Eukaryotic translation initiation factor 4E-binding protein 1	EIF4EBP1
K	4	0.358901	78.317	69	Q13541	YDRKFLMECRNSPVTKTPPRDLPTIPGVTSP	Eukaryotic translation initiation factor 4E-binding protein 1	EIF4EBP1
K	3	0.744084	55.66	110	Q9UK61-3	PVRRSFQIPRKSREKKALFQPLTPGSREFED	Protein FAM208A	FAM208A
K	2	0.5	93.111	327	Q9UK61-2	TVLKRKLEDLPENMRKLAKTSNLSENCHLYE	Protein FAM208A	FAM208A
R	2	0.5	93.111	326	Q9UK61-2	KTVLKRKLEDLPENMRKLAKTSNLSENCHLY	Protein FAM208A	FAM208A
K	4	0.499094	91.378	159	O95684-2	TGEGALDLSDVHSPPKSPEGKTSAQTTPSKK	FGFR1 oncogene partner	FGFR1OP
H	4	0.478882	91.378	155	O95684-2	KGPTTGEGALDLSDVHSPPKSPEGKTSAQTT	FGFR1 oncogene partner	FGFR1OP
R	2	0.545346	52.731	170	Q4VC44-4	PPDLGGLEALRQREKRPNTAQRGSPGGPEFL	FLYWCH-type zinc finger-containing protein 1	FLYWCH1
R	2	0.442823	44.641	176	Q4VC44-4	LEALRQREKRPNTAQRGSPGGPEFLKTPLGG	FLYWCH-type zinc finger-containing protein 1	FLYWCH1
H	2	0.701542	84.213	957	Q92616	ELSVAVKRAVMLLHTHTITSRVGKGEPGAAP	Translational activator GCN1	GCN1L1
H	2	0.635378	117.81	957	Q92616	ELSVAVKRAVMLLHTHTITSRVGKGEPGAAP	Translational activator GCN1	GCN1L1
H	2	0.334568	99.688	957	Q92616	ELSVAVKRAVMLLHTHTITSRVGKGEPGAAP	Translational activator GCN1	GCN1L1
H	2	0.33335	84.213	955	Q92616	QEELSVAVKRAVMLLHTHTITSRVGKGEPGA	Translational activator GCN1	GCN1L1
K	2	0.499935	82.645	30	Q9H4G4	KAHNEYRQKHGVPPLKLCKNLNREAQQYSEA	Golgi-associated plant pathogenesis-related protein 1	GLIPR2
K	2	0.499935	82.645	33	Q9H4G4	NEYRQKHGVPPLKLCKNLNREAQQYSEALAS	Golgi-associated plant pathogenesis-related protein 1	GLIPR2
R	2	0.333333	128.48	61	Q8NFJ5	MLTLPILVCKVQDSNRRKMLPTQFLFLLGVL	Retinoic acid-induced protein 3	GPRC5A
R	2	0.333333	128.48	62	Q8NFJ5	LTLPILVCKVQDSNRRKMLPTQFLFLLGVLG	Retinoic acid-induced protein 3	GPRC5A
H	2	0.742773	77.185	680	Q9P1Z3	WASTSRLPAPPARTLHASLSRAGRSQVSLLG	Potassium/sodium hyperpolarization-activated cyclic nucleotide-gated channel 3	HCN3
R	2	0.546988	77.185	677	Q9P1Z3	AGPWASTSRLPAPPARTLHASLSRAGRSQVS	Potassium/sodium hyperpolarization-activated cyclic nucleotide-gated channel 3	HCN3
K	2	0.540355	87.647	167	P51858	GALKRRAGDLLEDSPKRPKEAENPEGEEKEA	Hepatoma-derived growth factor	HDGF
R	3	0.422866	98.353	168	P51858	ALKRRAGDLLEDSPKRPKEAENPEGEEKEAA	Hepatoma-derived growth factor	HDGF
K	4	0.3332	153.28	227	Q1KMD3	RAYYEFREEAYHSRSKSPLPPEEEAKDEEED	Heterogeneous nuclear ribonucleoprotein U-like protein 2	HNRNPUL2
K	4	0.326175	82.988	227	Q1KMD3	RAYYEFREEAYHSRSKSPLPPEEEAKDEEED	Heterogeneous nuclear ribonucleoprotein U-like protein 2	HNRNPUL2
K	3	0.332005	50.776	120	Q14654-2	RHGRLCFMLRVGDLRKSMIISATIHMQVVRK	ATP-sensitive inward rectifier potassium channel 11	KCNJ11
R	3	0.332004	50.776	119	Q14654-2	LRHGRLCFMLRVGDLRKSMIISATIHMQVVR	ATP-sensitive inward rectifier potassium channel 11	KCNJ11
K	2	0.5	105.52	614	Q96L93-5	ERQQREELEKLESKRKLIEEMEEKQKSDKAE	Kinesin-like protein KIF16B	KIF16B
R	2	0.5	105.52	613	Q96L93-5	FERQQREELEKLESKRKLIEEMEEKQKSDKA	Kinesin-like protein KIF16B	KIF16B
K	2	0.499982	78.903	7	Q9UH77-3	_________MSESKAKKIEIKDVDGQTLSKL	Kelch-like protein 3	KLHL3
K	2	0.499982	78.903	8	Q9UH77-3	________MSESKAKKIEIKDVDGQTLSKLI	Kelch-like protein 3	KLHL3
R	2	0.670498	45.864	596	Q8IWI9-2	WSDKLQKEAEAFAYYRRTHTANERRRRGEMR	MAX gene-associated protein	MGA
K	2	0.65008	53.008	1468	Q8IWI9-3	YAGLSPAGKLVAYKRKPSSSTSGLIQVASNA	MAX gene-associated protein	MGA
K	2	0.511821	136.52	272	P09001	MPGKMGNIYRTEYGLKVWRINTKHNIIYVNG	39S ribosomal protein L3, mitochondrial	MRPL3
R	2	0.511821	136.52	275	P09001	KMGNIYRTEYGLKVWRINTKHNIIYVNGSVP	39S ribosomal protein L3, mitochondrial	MRPL3
K	2	0.687078	58.511	1317	Q9BQG0	LSLVIRSPSLLQSGAKKKAQVRKAGKP____	Myb-binding protein 1A	MYBBP1A
K	2	0.687033	58.511	1318	Q9BQG0	SLVIRSPSLLQSGAKKKAQVRKAGKP_____	Myb-binding protein 1A	MYBBP1A
K	2	0.66666	68.536	1318	Q9BQG0	SLVIRSPSLLQSGAKKKAQVRKAGKP_____	Myb-binding protein 1A	MYBBP1A
H	2	0.498192	63.184	856	Q13402-3	LTVQAYARGMIARRLHQRLRAEYLWRLEAEK	Unconventional myosin-VIIa	MYO7A
R	2	0.498192	63.184	858	Q13402-3	VQAYARGMIARRLHQRLRAEYLWRLEAEKMR	Unconventional myosin-VIIa	MYO7A
K	3	0.734316	85.467	132	Q99733	TDAESEWHSENEEEEKLAGDMKSKVVVTEKA	Nucleosome assembly protein 1-like 4	NAP1L4
H	3	0.49948	150.13	124	Q99733	FITGDVEPTDAESEWHSENEEEEKLAGDMKS	Nucleosome assembly protein 1-like 4	NAP1L4
H	3	0.330502	115.76	124	Q99733	FITGDVEPTDAESEWHSENEEEEKLAGDMKS	Nucleosome assembly protein 1-like 4	NAP1L4
K	2	0.36609	80.231	184	Q6ZS30-1	RISGRILSTVEKSRQKYKPASLTVEFVPFFY	Neurobeachin-like protein 1	NBEAL1
R	2	0.36609	80.231	182	Q6ZS30-1	RHRISGRILSTVEKSRQKYKPASLTVEFVPF	Neurobeachin-like protein 1	NBEAL1
K	2	0.337569	80.231	180	Q6ZS30-1	NWRHRISGRILSTVEKSRQKYKPASLTVEFV	Neurobeachin-like protein 1	NBEAL1
H	4	0.67372	64.962	371	Q92597	TSEGTRSRSHTSEGAHLDITPNSGAAGNSAG	Protein NDRG1	NDRG1
R	3	0.395895	64.962	363	Q92597	EGTRSRSHTSEGTRSRSHTSEGAHLDITPNS	Protein NDRG1	NDRG1
H	2	0.500464	61.641	332	P19838-3	QDNLFLEKAMQLAKRHANALFDYAVTGDVKM	Nuclear factor NF-kappa-B p105 subunit;Nuclear factor NF-kappa-B p50 subunit	NFKB1
R	2	0.499587	61.641	331	P19838-3	VQDNLFLEKAMQLAKRHANALFDYAVTGDVK	Nuclear factor NF-kappa-B p105 subunit;Nuclear factor NF-kappa-B p50 subunit	NFKB1
H	3	0.437021	42.612	269	Q9BPW8	RGWDENVYYTVPLVRHMESRIMIPLKISPLQ	Protein NipSnap homolog 1	NIPSNAP1
R	3	0.437021	42.612	268	Q9BPW8	KRGWDENVYYTVPLVRHMESRIMIPLKISPL	Protein NipSnap homolog 1	NIPSNAP1
K	3	0.727738	58.997	2617	Q5VST9-3	FHEISHKGRRHTLVLKSIQRADAGIVRASSL	Obscurin	OBSCN
R	3	0.664383	58.997	2628	Q5VST9-3	TLVLKSIQRADAGIVRASSLKVSTSARLEVR	Obscurin	OBSCN
H	2	0.499994	52.79	327	Q86W56-5	DWQRRCTEIVAIDALHFRRYLDQFVPEKMRR	Poly(ADP-ribose) glycohydrolase	PARG
R	2	0.499994	52.79	329	Q86W56-5	QRRCTEIVAIDALHFRRYLDQFVPEKMRREL	Poly(ADP-ribose) glycohydrolase	PARG
H	2	0.75	84.17	905	O95613-2	HQTILTQELEKLKRKHEGELQSVRDHLRTEV	Pericentrin	PCNT
K	2	0.75	84.17	902	O95613-2	DSLHQTILTQELEKLKRKHEGELQSVRDHLR	Pericentrin	PCNT
K	2	0.75	84.17	904	O95613-2	LHQTILTQELEKLKRKHEGELQSVRDHLRTE	Pericentrin	PCNT
R	2	0.75	84.17	903	O95613-2	SLHQTILTQELEKLKRKHEGELQSVRDHLRT	Pericentrin	PCNT
H	2	0.499982	64.64	1192	Q14690	RIPLLLTSLSFKVLKHPDKKFRVGQALRATV	Protein RRP5 homolog	PDCD11
H	2	0.499226	46.88	1192	Q14690	RIPLLLTSLSFKVLKHPDKKFRVGQALRATV	Protein RRP5 homolog	PDCD11
R	3	0.345179	42.809	211	Q8NCN5-2	AKAKLYPVASLFTQKRRKDDMELSDLHGK__	Pyruvate dehydrogenase phosphatase regulatory subunit, mitochondrial	PDPR
R	3	0.345179	42.809	212	Q8NCN5-2	KAKLYPVASLFTQKRRKDDMELSDLHGK___	Pyruvate dehydrogenase phosphatase regulatory subunit, mitochondrial	PDPR
H	2	0.516741	67.035	289	Q9GZS1-2	ARCIWFLDTLIKFRAHRVVKRKSALGPGVPH	DNA-directed RNA polymerase I subunit RPA49	POLR1E
R	2	0.516741	67.035	290	Q9GZS1-2	RCIWFLDTLIKFRAHRVVKRKSALGPGVPHI	DNA-directed RNA polymerase I subunit RPA49	POLR1E
R	3	0.716662	271.28	177	Q8WUA2	LDDPFDDPPDLLIPDRSPEPTREQLDSGRIG	Peptidyl-prolyl cis-trans isomerase-like 4	PPIL4
R	3	0.476154	91.643	177	Q8WUA2	LDDPFDDPPDLLIPDRSPEPTREQLDSGRIG	Peptidyl-prolyl cis-trans isomerase-like 4	PPIL4
R	2	0.329599	50.95	35	Q6NUP7-2	YMEDLQELTIIERPVRRSLKTPEEIERLTVD	Serine/threonine-protein phosphatase 4 regulatory subunit 4	PPP4R4
R	2	0.329599	50.95	36	Q6NUP7-2	MEDLQELTIIERPVRRSLKTPEEIERLTVDE	Serine/threonine-protein phosphatase 4 regulatory subunit 4	PPP4R4
H	4	0.375304	90.978	140	O60256-4	HGEAQDAESDLVDGRHSPPMVRSVAAIHPSL	Phosphoribosyl pyrophosphate synthase-associated protein 2	PRPSAP2
H	4	0.346237	67.88	140	O60256-4	HGEAQDAESDLVDGRHSPPMVRSVAAIHPSL	Phosphoribosyl pyrophosphate synthase-associated protein 2	PRPSAP2
R	3	0.333052	72.805	139	O60256-4	IHGEAQDAESDLVDGRHSPPMVRSVAAIHPS	Phosphoribosyl pyrophosphate synthase-associated protein 2	PRPSAP2
R	2	0.497061	85.731	526	Q7Z6E9-2	LGYLVSPPQQIRRGERSCYRSINRGRHHSER	E3 ubiquitin-protein ligase RBBP6	RBBP6
R	2	0.369725	85.731	530	Q7Z6E9-2	VSPPQQIRRGERSCYRSINRGRHHSERSQRT	E3 ubiquitin-protein ligase RBBP6	RBBP6
R	2	0.71161	88.948	134	Q9Y4L5	PRLPLGRRYRSRGSSRPDRSPAIEGILQHIF	E3 ubiquitin-protein ligase RNF115	RNF115
R	2	0.401173	88.948	128	Q9Y4L5	FWGARPPRLPLGRRYRSRGSSRPDRSPAIEG	E3 ubiquitin-protein ligase RNF115	RNF115
H	2	0.459495	67.275	354	Q92901	GTKKRVITLRKSLLVHHSRQAVENIELKFID	60S ribosomal protein L3-like	RPL3L
H	2	0.459495	67.275	355	Q92901	TKKRVITLRKSLLVHHSRQAVENIELKFIDT	60S ribosomal protein L3-like	RPL3L
H	2	0.304761	65.803	16	P62266	MGKCRGLRTARKLRSHRRDQKWHDKQYKKAH	40S ribosomal protein S23	RPS23
R	2	0.304761	65.803	14	P62266	__MGKCRGLRTARKLRSHRRDQKWHDKQYKK	40S ribosomal protein S23	RPS23
K	3	0.733736	48.229	1004	Q96T23-3	KRRLSSSESEESYLSKNSEDDELAKESKRSV	Remodeling and spacing factor 1	RSF1
R	3	0.463864	48.229	991	Q96T23-3	KSLRRGKEIRRVHKRRLSSSESEESYLSKNS	Remodeling and spacing factor 1	RSF1
R	3	0.463858	48.229	990	Q96T23-3	QKSLRRGKEIRRVHKRRLSSSESEESYLSKN	Remodeling and spacing factor 1	RSF1
R	3	0.729372	86.625	2103	Q9UQ35	SRSATPPATRNHSGSRTPPVALNSSRMSCFS	Serine/arginine repetitive matrix protein 2	SRRM2
H	2	0.636262	212.65	2099	Q9UQ35	SSDRSRSATPPATRNHSGSRTPPVALNSSRM	Serine/arginine repetitive matrix protein 2	SRRM2
R	2	0.570869	123.02	1100	Q9UQ35	SLQSKSQTSPKGGRSRSSSPVTELASRSPIR	Serine/arginine repetitive matrix protein 2	SRRM2
R	3	0.406745	84.324	320	Q9UQ35-2	EGDAPFSEPGTTSTQRPSSPETATKQPSSPY	Serine/arginine repetitive matrix protein 2	SRRM2
R	3	0.389738	171.36	2408	Q9UQ35	VSGRTSPPLLDRARSRTPPSAPSQSRMTSER	Serine/arginine repetitive matrix protein 2	SRRM2
H	2	0.415677	80.312	447	Q9NRL3	FTLRSHYDGIRSLAFHHSQSALLTASEDGTL	Striatin-4	STRN4
H	2	0.415677	80.312	448	Q9NRL3	TLRSHYDGIRSLAFHHSQSALLTASEDGTLK	Striatin-4	STRN4
H	3	0.727773	72.958	262	Q8NF91-9	DNLQKRVTSILRRLKHFIGQREEFETARDSI	Nesprin-1	SYNE1
K	3	0.727773	72.958	261	Q8NF91-9	WDNLQKRVTSILRRLKHFIGQREEFETARDS	Nesprin-1	SYNE1
R	3	0.727773	72.958	259	Q8NF91-9	QRWDNLQKRVTSILRRLKHFIGQREEFETAR	Nesprin-1	SYNE1
H	2	0.373692	77.662	3	Q8NBV8-1	_____________MLHLHGWQTMQGRKMGHP	Synaptotagmin-8	SYT8
H	2	0.373692	77.662	5	Q8NBV8-1	___________MLHLHGWQTMQGRKMGHPPV	Synaptotagmin-8	SYT8
K	2	0.5	100.25	442	Q92609	PNLDYYKARGADLMNKSRTNAKGAPLNINKV	TBC1 domain family member 5	TBC1D5
R	2	0.5	100.25	444	Q92609	LDYYKARGADLMNKSRTNAKGAPLNINKVSN	TBC1 domain family member 5	TBC1D5
K	2	0.576106	66.267	133	O43247-2	YNMRSNLFRGAAEETKSLMKASYTPEVIEKS	Testis-expressed sequence 33 protein	TEX33
R	2	0.576106	66.267	126	O43247-2	SDYYDLGYNMRSNLFRGAAEETKSLMKASYT	Testis-expressed sequence 33 protein	TEX33
K	2	0.644503	76.282	160	Q5GJ75	FDELYKVTKEHTHNKKEAHKIMKDLIKVAIK	Tumor necrosis factor alpha-induced protein 8-like protein 3	TNFAIP8L3
H	2	0.333332	76.282	155	Q5GJ75	TSSEIFDELYKVTKEHTHNKKEAHKIMKDLI	Tumor necrosis factor alpha-induced protein 8-like protein 3	TNFAIP8L3
H	2	0.333332	76.282	157	Q5GJ75	SEIFDELYKVTKEHTHNKKEAHKIMKDLIKV	Tumor necrosis factor alpha-induced protein 8-like protein 3	TNFAIP8L3
R	2	0.5	128.38	67	Q9Y228-3	QQREQLQRARLQQFFRRRNLELEEKGKAQHP	TRAF3-interacting JNK-activating modulator	TRAF3IP3
R	2	0.5	128.38	68	Q9Y228-3	QREQLQRARLQQFFRRRNLELEEKGKAQHPQ	TRAF3-interacting JNK-activating modulator	TRAF3IP3
H	3	0.494853	40.025	646	Q13061	LREEKVSTRKESLQLHNVTKAEKPARVSKDV	Triadin	TRDN
R	3	0.46104	40.025	639	Q13061	EKADMKHLREEKVSTRKESLQLHNVTKAEKP	Triadin	TRDN
H	3	0.466243	42.309	967	O75691	VQKITLDCIMTYKHPHVLPYRENLQRLLEDR	Small subunit processome component 20 homolog	UTP20
H	3	0.318335	42.309	965	O75691	QMVQKITLDCIMTYKHPHVLPYRENLQRLLE	Small subunit processome component 20 homolog	UTP20
K	3	0.310144	42.309	964	O75691	DQMVQKITLDCIMTYKHPHVLPYRENLQRLL	Small subunit processome component 20 homolog	UTP20
R	3	0.493079	73.022	164	P56706	WGGCSADVRYGIDFSRRFVDAREIKKNARRL	Protein Wnt-7b	WNT7B
R	3	0.493079	73.022	165	P56706	GGCSADVRYGIDFSRRFVDAREIKKNARRLM	Protein Wnt-7b	WNT7B
R	3	0.549956	45.723	407	Q8TF39	CSKCGIIFIRRSTLSRRKTPMCEKCRKDSCQ	Zinc finger protein 483	ZNF483
R	3	0.549956	45.723	408	Q8TF39	SKCGIIFIRRSTLSRRKTPMCEKCRKDSCQE	Zinc finger protein 483	ZNF483
R	2	0.564868	44.252	441	A8MXY4	KCEECGKAFKRFSALRKHKIIHTGKQPYKCE	Zinc finger protein 99	ZNF99
H	2	0.492181	44.252	447	A8MXY4	KAFKRFSALRKHKIIHTGKQPYKCEECSKAF	Zinc finger protein 99	ZNF99
R	2	0.588515	81.316	304	O95218-2	RSRSSSSGDRKKRRTRSRSPESQVIGENTKQ	Zinc finger Ran-binding domain-containing protein 2	ZRANB2
H	2	0.494528	89.171	320	O95218	SRSPERRHRSSSGSSHSGSRSSSKKK_____	Zinc finger Ran-binding domain-containing protein 2	ZRANB2
K	2	0.510515	125.97	6	P11473-2	__________MEWRNKKRSDWLSMVLRTAGV	Vitamin D3 receptor	VDR
K	2	0.510515	125.97	7	P11473-2	_________MEWRNKKRSDWLSMVLRTAGVE	Vitamin D3 receptor	VDR
R	2	0.492516	73.841	829	sp|Q92750|TAF4B_HUMAN	LASGTSSLTATKQLHRPRITRICLRDLIFCM	Transcription initiation factor TFIID subunit 4B	TAF4B
H	2	0.492507	73.841	828	sp|Q92750|TAF4B_HUMAN	LLASGTSSLTATKQLHRPRITRICLRDLIFC	Transcription initiation factor TFIID subunit 4B	TAF4B
