## Supplementary Table 3 for "A non-acidic method using hydroxyapatite and phosphohistidine monoclonal antibodies allows enrichment of phosphopeptides containing non-conventional phosphorylations for mass spectrometry analysis"

### Sheet: GOanalysis >0.75 HKR
GO Molecular Function Complete - analysis
Displaying only results for FDR P < 0.05
Analysis Type:	PANTHER Overrepresentation Test
Annotation Version and Release Date:	GO Ontology database Released 2019-02-02
Analyzed List:	upload_1 (Homo sapiens)
Reference List:	Homo sapiens (all genes in database)
Test Type:	FISHER
Correction:	FDR
GO molecular function complete	Homo sapiens - REFLIST (20996)	upload_1 (342)	upload_1 (expected)	upload_1 (over/under)	upload_1 (fold Enrichment)	upload_1 (raw P-value)	upload_1 (FDR)
dynein intermediate chain binding (GO:0045505)	29	5	0.47	+	10.58	0.000195	0.0324
microtubule motor activity (GO:0003777)	86	9	1.4	+	6.42	2.2e-05	0.00569
motor activity (GO:0003774)	141	11	2.3	+	4.79	3.54e-05	0.00824
phosphatase binding (GO:0019902)	184	11	3	+	3.67	0.000324	0.0472
ATPase activity (GO:0016887)	457	23	7.44	+	3.09	3.43e-06	0.00145
ATPase activity, coupled (GO:0042623)	366	17	5.96	+	2.85	0.000165	0.0284
ATP binding (GO:0005524)	1501	55	24.45	+	2.25	2.56e-08	5.95e-05
nucleoside-triphosphatase activity (GO:0017111)	898	32	14.63	+	2.19	4.74e-05	0.0105
adenyl ribonucleotide binding (GO:0032559)	1558	55	25.38	+	2.17	1.31e-07	0.000153
adenyl nucleotide binding (GO:0030554)	1569	55	25.56	+	2.15	1.43e-07	0.000133
pyrophosphatase activity (GO:0016462)	947	32	15.43	+	2.07	0.000129	0.024
hydrolase activity, acting on acid anhydrides, in phosphorus-containing anhydrides (GO:0016818)	951	32	15.49	+	2.07	0.000204	0.0328
hydrolase activity, acting on acid anhydrides (GO:0016817)	951	32	15.49	+	2.07	0.000204	0.0317
drug binding (GO:0008144)	1755	58	28.59	+	2.03	3.8e-07	0.000295
purine ribonucleoside triphosphate binding (GO:0035639)	1851	58	30.15	+	1.92	2.04e-06	0.00105
protein dimerization activity (GO:0046983)	1323	41	21.55	+	1.9	0.00012	0.0232
ribonucleotide binding (GO:0032553)	1930	59	31.44	+	1.88	3.32e-06	0.00155
purine ribonucleotide binding (GO:0032555)	1915	58	31.19	+	1.86	7.32e-06	0.00284
RNA binding (GO:0003723)	1661	50	27.06	+	1.85	3.21e-05	0.00786
purine nucleotide binding (GO:0017076)	1928	58	31.4	+	1.85	7.83e-06	0.0028
nucleotide binding (GO:0000166)	2169	63	35.33	+	1.78	1e-05	0.00333
nucleoside phosphate binding (GO:1901265)	2170	63	35.35	+	1.78	1.01e-05	0.00312
carbohydrate derivative binding (GO:0097367)	2245	64	36.57	+	1.75	1.37e-05	0.00399
anion binding (GO:0043168)	2814	75	45.84	+	1.64	2.05e-05	0.00561
small molecule binding (GO:0036094)	2554	68	41.6	+	1.63	5.85e-05	0.0124
organic cyclic compound binding (GO:0097159)	6149	151	100.16	+	1.51	1.02e-08	4.73e-05
heterocyclic compound binding (GO:1901363)	6061	147	98.73	+	1.49	3.77e-08	5.84e-05
nucleic acid binding (GO:0003676)	4126	98	67.21	+	1.46	6.84e-05	0.0138
ion binding (GO:0043167)	6296	135	102.55	+	1.32	0.00022	0.0331
protein binding (GO:0005515)	11907	240	193.95	+	1.24	4.71e-07	0.000274
binding (GO:0005488)	15200	288	247.59	+	1.16	4.5e-07	0.000299
G protein-coupled receptor activity (GO:0004930)	877	2	14.29	-	0.14	0.000152	0.0272
Analysis Type:	PANTHER Overrepresentation Test
Annotation Version and Release Date:	GO Ontology database Released 2019-02-02
Analyzed List:	upload_1 (Homo sapiens)
Reference List:	Homo sapiens (all genes in database)
Test Type:	FISHER
Correction:	BONFERRONI
Bonferroni count:	2757
GO molecular function complete	Homo sapiens - REFLIST (20996)	upload_1 (342)	upload_1 (expected)	upload_1 (over/under)	upload_1 (fold Enrichment)	upload_1 (P-value)
ATPase activity (GO:0016887)	457	23	7.44	+	3.09	0.00947
ATP binding (GO:0005524)	1501	55	24.45	+	2.25	7.04e-05
adenyl ribonucleotide binding (GO:0032559)	1558	55	25.38	+	2.17	0.000362
adenyl nucleotide binding (GO:0030554)	1569	55	25.56	+	2.15	0.000395
drug binding (GO:0008144)	1755	58	28.59	+	2.03	0.00105
purine ribonucleoside triphosphate binding (GO:0035639)	1851	58	30.15	+	1.92	0.00562
ribonucleotide binding (GO:0032553)	1930	59	31.44	+	1.88	0.00917
purine ribonucleotide binding (GO:0032555)	1915	58	31.19	+	1.86	0.0202
purine nucleotide binding (GO:0017076)	1928	58	31.4	+	1.85	0.0216
nucleotide binding (GO:0000166)	2169	63	35.33	+	1.78	0.0276
nucleoside phosphate binding (GO:1901265)	2170	63	35.35	+	1.78	0.0277
carbohydrate derivative binding (GO:0097367)	2245	64	36.57	+	1.75	0.0378
organic cyclic compound binding (GO:0097159)	6149	151	100.16	+	1.51	2.8e-05
heterocyclic compound binding (GO:1901363)	6061	147	98.73	+	1.49	0.000104
protein binding (GO:0005515)	11907	240	193.95	+	1.24	0.0013
binding (GO:0005488)	15200	288	247.59	+	1.16	0.00124
Unclassified (UNCLASSIFIED)	3292	35	53.62	-	0.65	0
