## Supplementary Table 4 for "A non-acidic method using hydroxyapatite and phosphohistidine monoclonal antibodies allows enrichment of phosphopeptides containing non-conventional phosphorylations for mass spectrometry analysis"

### Sheet: HAP
MaxQuant		Raw file name	Gradient (retention time)	Fragmentation method	Instrument
Experiment 1	Fraction 1	HAP_100mM_CID_120_020116	120min	CID35	Orbitrap LTQ-Velos
	Fraction 2	HAP_500mM_CID_120_020116	120min	CID35	Orbitrap LTQ-Velos
Experiment 2		HAP_CID_120_022216	120min	CID35	Orbitrap LTQ-Velos
Experiment 3		HAP_HCD_90_020718_THKA10	90min	HCD25	Q Exactive
Experiment 4		HAP_HCD_90_020718_THKA13	90min	HCD25	Q Exactive
Experiment 5		HAP_CID_120_070717	120min	CID35	Orbitrap LTQ-Velos
Experiment 6		HAP_CID_120_020218	120min	CID35	Orbitrap LTQ-Velos
Experiment 7		HAP_CID_120_040418	120min	CID35	Orbitrap LTQ-Velos
7 experiments = 7 samples (elution) = 8 run (raw files)
6 CID Orbitrap and 2 HCD Q Exactive

### Sheet: IAP
Raw file name	Gradient (retention time)	Fragmentation method	Instrument
IAP_1pHis_HCD_180_121515_THKA01	180min	HCD25	Q Exactive
IAP_3pHis_HCD_180_121515_THKA02	180min	HCD25	Q Exactive
IAP_1pHis_HCD_180_121515_THKA04	180min	HCD25	Q Exactive
IAP_3pHis_HCD_180_121515_THKA05	180min	HCD25	Q Exactive
IAP_HCD_90_020718_THKA14	90min	HCD25	Q Exactive
IAP_1pHis_CID_120_011816_THKA01	120min	CID35	Orbitrap LTQ-Velos
IAP_1pHis_CID_120_011816_THKA01_pH5	120min	CID35	Orbitrap LTQ-Velos
IAP_3pHis_CID_120_011816_THKA02	120min	CID35	Orbitrap LTQ-Velos
IAP_3pHis_CID_120_011816_THKA02_pH5	120min	CID35	Orbitrap LTQ-Velos
IAP_1pHis_CID_120_011916_THKA07_pH5	120min	CID35	Orbitrap LTQ-Velos
IAP_3pHis_CID_120_011916_THKA08_pH5	120min	CID35	Orbitrap LTQ-Velos
IAP_1pHis_CID_120_022216	120min	CID35	Orbitrap LTQ-Velos
IAP_3pHis_CID_120_022216	120min	CID35	Orbitrap LTQ-Velos
IAP_1pHis_CID_120_051216	120min	CID35	Orbitrap LTQ-Velos
IAP_3pHis_CID_120_051216	120min	CID35	Orbitrap LTQ-Velos
IAP_1pHis_CID_120_051316	120min	CID35	Orbitrap-LTQ Velos
IAP_3pHis_CID_120_051316	120min	CID35	Orbitrap-LTQ Velos
IAP_CID_120_091416_pH5	120min	CID35	Orbitrap-LTQ Velos
IAP_CID_120_091416_pH5_Rerun	120min	CID35	Orbitrap-LTQ Velos
IAP_CID_120_091416	120min	CID35	Orbitrap-LTQ Velos
IAP_CID_120_040418	120min	CID35	Orbitrap LTQ-Velos
9 experiments = 15 samples (elution) = 21 run (Raw files)
16 CID Orbitrap and 5 HCD Q Exactive

### Sheet: HAP+IAP
Raw file name	Gradient (retention time)	Fragmentation method	Instrument
HAP_IAP_HCD_90_020718_THKA15	90min	HCD25	Q Exactive
HAP_IAP_1pHis_100mM_CID_120_020216	120min	CID35	Orbitrap-LTQ Velos
HAP_IAP_1pHis_500mM_CID_120_020216	120min	CID35	Orbitrap-LTQ Velos
HAP_IAP_3pHis_100mM_CID_120_020216	120min	CID35	Orbitrap-LTQ Velos
HAP_IAP_3pHis_500mM_CID_120_020216	120min	CID35	Orbitrap-LTQ Velos
HAP_IAP_1pHis_500mM_CID_120_020216_Duplicate	120min	CID35	Orbitrap-LTQ Velos
HAP_IAP_3pHis_500mM_CID_120_020216_Duplicate	120min	CID35	Orbitrap-LTQ Velos
HAP_IAP_1pHis_CID_120_032216	120min	CID35	Orbitrap-LTQ Velos
HAP_IAP_3pHis_CID_120_032216	120min	CID35	Orbitrap-LTQ Velos
HAP_IAP_CID_120_072516	120min	CID35	Orbitrap-LTQ Velos
HAP_IAP_CID_120_072516_pH5	120min	CID35	Orbitrap-LTQ Velos
HAP_IAP_CID_120_083116	120min	CID35	Orbitrap-LTQ Velos
HAP_IAP_CID_30_083116	30min	CID35	Orbitrap-LTQ Velos
HAP_IAP_CID_120_083116_pH5	120min	CID35	Orbitrap-LTQ Velos
HAP_IAP_CID_120_091416_pH5	120min	CID35	Orbitrap-LTQ Velos
HAP_IAP_CID_120_091416_pH5_Rerun	120min	CID35	Orbitrap-LTQ Velos
HAP_IAP_CID_120_091416	120min	CID35	Orbitrap-LTQ Velos
HAP_IAP_CID_120_101016	120min	CID35	Orbitrap-LTQ Velos
HAP_IAP_CID_30_070717	30min	CID35	Orbitrap-LTQ Velos
HAP_IAP_CID_30_070717_Duplicate	30min	CID35	Orbitrap-LTQ Velos
HAP_IAP_CID_120_070717	120min	CID35	Orbitrap-LTQ Velos
HAP_IAP_CID_120_070717_Duplicate	120min	CID35	Orbitrap-LTQ Velos
HAP_IAP_CID_120_040418	120min	CID35	Orbitrap LTQ-Velos
9 experiments = 13 samples (elution) = 23 run (Raw files)
22 CID Orbitrap and 1 HCD Q Exactive

### Sheet: SAX
Raw file name	Gradient (retention time)	Fragmentation method	Instrument
SAX_CID_120_041818	120min	CID35	Orbitrap-LTQ Velos

### Sheet: SAX+IAP
Raw file name	Gradient (retention time)	Fragmentation method	Instrument
SAX_IAP_CID_120_041818	120min	CID35	Orbitrap-LTQ Velos

### Sheet: Fractionation
IP2		original Raw file name	Gradient (retention time)	Fragmentation method	Instrument
Experiment 1	Fraction 1	THKA_PC3_F1	140min	CID35	Fusion Orbitrap
	Fraction 2	THKA_PC3_F2	140min	CID35	Fusion Orbitrap
	Fraction 3	THKA_PC3_F3	140min	CID35	Fusion Orbitrap
	Fraction 4	THKA_PC3_F4	140min	CID35	Fusion Orbitrap
	Fraction 5	THKA_PC3_F5	140min	CID35	Fusion Orbitrap
	Fraction 6	THKA_PC3_F6	140min	CID35	Fusion Orbitrap
	Fraction 7	THKA_PC3_F7	140min	CID35	Fusion Orbitrap
	Fraction 8	THKA_PC3_F8	140min	CID35	Fusion Orbitrap
	Fraction 9	THKA_PC3_F9	140min	CID35	Fusion Orbitrap
	Fraction 10 (1+2)	THKA_PC3_F10	140min	CID35	Fusion Orbitrap
